# The first transchromosomic rat model with human chromosome 21 shows robust Down syndrome features

**DOI:** 10.1101/2021.10.03.462958

**Authors:** Yasuhiro Kazuki, Feng J. Gao, Miho Yamakawa, Masumi Hirabayashi, Kanako Kazuki, Naoyo Kajitani, Sachiko Miyagawa-Tomita, Satoshi Abe, Makoto Sanbo, Hiromasa Hara, Hiroshi Kuniishi, Satoshi Ichisaka, Yoshio Hata, Moeka Koshima, Haruka Takayama, Shoko Takehara, Yuji Nakayama, Masaharu Hiratsuka, Yuich Iida, Satoko Matsukura, Naohiro Noda, Yicong Li, Anna J. Moyer, Bei Cheng, Nandini Singh, Joan T. Richtsmeier, Mitsuo Oshimura, Roger H. Reeves

## Abstract

Progress in earlier detection and symptom management has increased life expectancy and quality of life in people with Down syndrome (DS). However, no drug has been approved to help individuals with DS live independently and fully. Although rat models could support more robust physiological, behavioral, and toxicology analysis than mouse models during preclinical validation, no DS rat model is available due to technical challenges. We developed the first transchromosomic rat model of DS, TcHSA21rat, which contains a freely segregating, EGFP-inserted, human chromosome 21 (HSA21) with >93% of its protein coding genes. RNA-Seq of neonatal forebrains demonstrates that TcHSA21rat not only expresses HSA21 genes but also has an imbalance in global gene expression. Using EGFP as a marker for trisomic cells, flow cytometry analyses of peripheral blood cells from 361 adult TcHSA21rat animals show that 81% of animals retain HSA21 in >80% of cells, the criterion for a “Down syndrome karyotype” in people. TcHSA21rat exhibits learning and memory deficits and shows increased anxiety and hyperactivity. TcHSA21rat recapitulates well-characterized DS brain morphology, including smaller brain volume and reduced cerebellar size. In addition, the rat model shows reduced cerebellar foliation, a prominent feature of DS that is not observed in DS mouse models. Moreover, TcHSA21rat exhibits anomalies in craniofacial morphology, heart development, husbandry, and stature. TcHSA21rat is a robust DS animal model that can facilitate DS basic research and provide a unique tool for preclinical validation to accelerate DS drug development.
