## Supplementary table 4 for "The first transchromosomic rat model with human chromosome 21 shows robust Down syndrome features"

### Sheet: ST 4A. P1 rat information
Rat ID	Sexing	Generation	Strain	Genotype	Mother rat ID	Postnatal day	GFP (UV light)	percentage of GFP-positive cells (FACS)
808-2	M	F9	Wistar	WT	808	P1	-	0.02
808-5	M	F9	Wistar	Tc	808	P1	+	92.36
1217-1	M	F10	Wistar	WT	1217	P1	-	0
1217-3	M	F10	Wistar	Tc	1217	P1	+	96.37
1261-1	M	F9	Wistar	WT	1261	P1	-	0.02
1261-2	M	F9	Wistar	Tc	1261	P1	+	92.97

### Sheet: ST 4B. HSA21p PCG in TcHSA21rat
Gene name	Gene start (bp)	Gene type	Paralogs	Paralog similarity	Rat orthologus	Similarity	HSA21 expression in TcHSA21rat
FP565260.4	5011799	protein_coding	DNMT3L	100
FP565260.3	5022493	protein_coding	ICOSLG	99
GATD3B	5079294	protein_coding	GATD3A	99
FP565260.2	5116343	protein_coding	GATD3A	75
FP565260.1	5130871	protein_coding	PWP2	99
FP565260.6	5155499	protein_coding	TRAPPC10	100
CU639417.1	5972924	protein_coding	H2BS1	100
SIK1B	6111134	protein_coding	SIK1	99
CBSL	6444869	protein_coding	CBS	97
U2AF1L5	6484623	protein_coding	U2AF1	100
CRYAA2	6560714	protein_coding	CRYAA	100
SMIM11B	7744962	protein_coding	SMIM11A	100
FAM243B	7768884	protein_coding	FAM243A	100
SMIM34B	7784482	protein_coding	SMIM34A	100
KCNE1B	7816675	protein_coding	KCNE1	96
BAGE2	10413477	protein_coding			None		7.68121
TPTE	10521553	protein_coding			None		4.95072

### Sheet: ST 4C. HSA21q PCG in TcHSA21Rat
Gene name	Gene start (bp)	Rat ortholog	Chr of rat ortholog	Karyotype band of rat ortholog	similarity (mRNA, %)	similarity (protein, %)	Eu (HSA21 PCG, FPKM)	TcRat21 (HSA21 PCG, FPKM)	Eu (HSA21 rat ortholog, FPKM)	TcRat21(HSA21 mouse ortholog, FPKM)	Note
POTED	13609858	N					0	1.74886
LIPI	14108813	Lipi	11	p11	75.91(n)	78	0	0.018942	0.00971798	0
RBM11	14216130	Rbm11	11	p11	82.97 (n)	74	0	0.258226	3.54293	3.87689
HSPA13	14371115	Hspa13	11	p11	86.84 (n)	95	0.00889168	16.1438	24.6805	24.7436
SAMSN1	14485228	Samsn1	11	p11	82.29 (n)	84	0	0.0628169	0.150599	0.233488
NRIP1	14961235	Nrip1	11	p11	83.9(n)	90	0	4.37803	5.70174	6.04313
USP25	15730025	Usp25	11	p11	87.79 (n)	97	0	5.78019	6.39596	6.22508
CXADR	17513043	Cxadr	11	q11	83.56(n)	95	0	19.9963	86.3484	87.3321
BTG3	17593653	Btg3	11	q11	90.87 (n)	82	0	8.3383	7.74433	7.1074
C21orf91	17788974	RGD1563888	11	q11	83.68 (n)	88	0.0221761	2.52916	3.91758	3.6026
CHODL	17901263	Chodl	11	q11	87.62(n)	95	0	0	5.20143	4.80397	Deletion 1
TMPRSS15	18269116	Tmprss15	11	q11	78.48	80	0	0	0.0395072	0.0260577	Deletion 1
NCAM2	20998409	Ncam2	11	q11	86.08(n)	94	0.0190397	0.00297878	16.8135	17.5049	Deletion 1
MRPL39	25585656	Mrpl39	11	q11	81.25 (n)	93	0	7.46223	13.1416	14.632
JAM2	25639258	Jam2	11	q11	83.93 (n)	88	0	3.65149	7.7165	8.89469
ATP5PF	25716503	Atp5j	11	q11	86.42 (n)	89	0	64.8669	142.104	126.275
GABPA	25734570	Gabpa	11	q11	90.9 (n)	98	0	3.67704	6.84358	7.32076
APP	25880550	App	11	q11	89.27 (n)	98	0.16157	174.205	418.225	417.371
CYYR1	26466209	Cyyr1	11	q11	80.3 (n)	84	0	1.21987	1.8354	1.7306
ADAMTS1	26835755	Adamts1	11	q11	81.6 (n)	88	0	1.1098	1.19237	1.22411
ADAMTS5	26917922	Adamts5	11	q11	85.97 (n)	92	0	0.0689141	0.952944	1.11231
N6AMT1	28872191	N6amt1	11	q11	83.8 (n)	94	0	0	8.8025	9.25781	Deletion 2
LTN1	28928144	Ltn1	11	q11	83.97 (n)	93	0	0	9.12592	8.9897	Deletion 2
RWDD2B	29004384	Rwdd2b	11	q11	85.4 (n)	92	0	0	9.59439	8.9003	Deletion 2
USP16	29024629	Usp16	11	q11	85.61 (n)	91	0	0	14.8915	14.047	Deletion 2
CCT8	29055805	Cct8	11	q11	89.6 (n)	99	0	0	127.459	122.651	Deletion 2
MAP3K7CL	29077471	Map3k7cl	11	q11	84.06(n)	85	0	0	1.41681	1.35504	Deletion 2
BACH1	29194071	Bach1	11	q11	79.64 (n)	87	0	0	7.73586	7.45925	Deletion 2
GRIK1	29536933	Grik1	11	q11	90.56(n)	99	0	0	10.108	9.38971	Deletion 2
CLDN17	30165564	Cldn17	11	q11	80.21 (n)	89	0	0	0.0319202	0.0140205	Deletion 2
CLDN8	30214006	Cldn8	11	q11	83.26 (n)	94	0	0	0	0.0055911	Deletion 2
KRTAP24-1	30281309	Krtap24-1	11	q11	70.97 (n)	68	0	0	0	0	Deletion 2
KRTAP25-1	30289145	N	11				0	0	0	0	Deletion 2
KRTAP26-1	30319124	Krtap26-1	11			66	0	0	0	0	Deletion 2
KRTAP27-1	30337013	Krtap27-1	11	q11	69.64 (n)	60	0	0	0	0
KRTAP23-1	30348399	N	11				0	0	0	0
KRTAP13-2	30371391	LOC100363287	11	q11	78.64 (n)		0	0	0	0
KRTAP13-1	30396074	LOC100363184	11	q11	78.11 (n)		0	0	0	0
KRTAP13-3	30425265	N	11				0	0	0	0
KRTAP13-4	30430230	N	11				0	0	0	0
KRTAP15-1	30440275	Krtap15-1	11	q11	67.4 (n)	62	0	0	0.0259163	0
KRTAP19-1	30479699	N	11				0	0	0	0
KRTAP19-2	30487043	N	11				0	0	0	0
KRTAP19-3	30491464	N	11				0	0	0	0
KRTAP19-4	30496824	N	11				0	0	0	0
KRTAP19-5	30501657	N	11				0	0	0	0
KRTAP19-6	30541535	N	11				0	0.092688	0	0
KRTAP19-7	30560875	N	11				0	0	0	0
KRTAP22-2	30590105	N	11				0	0.10399	0	0
KRTAP6-3	30592440	N	11				0	0	0	0
KRTAP6-2	30598590	N	11				0	0	0	0
KRTAP22-1	30601087	N	11				0	0.210413	0	0
KRTAP6-1	30613431	N	11				0	0	0	0
KRTAP20-1	30616425	N	11				0	0	0	0
KRTAP20-4	30620627	N	11				0	0	0	0
KRTAP20-2	30635236	N	11				0	0	0	0
KRTAP20-3	30642864	N	11				0	0	0	0
KRTAP21-3	30718525	N	11				0	0	0	0
KRTAP21-2	30746794	N	11				0	0	0	0
KRTAP21-1	30755015	N	11				0	0	0	0
KRTAP8-1	30812697	N	11				0	0	0	0
KRTAP7-1	30829039	Krtap7-1	11	q11	82.95(n)	84	0	0	0.0364044	0
KRTAP11-1	30880644	N	11				0	0.0157066	0	0
KRTAP19-8	31038159	N	11				0	0	0	0
TIAM1	31118416	Tiam1	11	q11	88.87 (n)	97	0.0458992	5.79627	6.90442	6.89287
SOD1	31659622	Sod1	11	q11	84.42 (n)	88	0	148.986	295.565	277.877
SCAF4	31671033	Scaf4	11	q11	83.63 (n)	84	0.00604622	6.75186	9.98848	9.16317
HUNK	31873020	Hunk	11	q11	87.72 (n)	95	0	4.43374	4.00903	4.39129
MIS18A	32268228	Mis18a	11	q11	77.93 (n)	76	0	4.50594	2.14564	2.44744
MRAP	32291813	Mrap	11	q11	76.5 (n)	73	0	0	0.793019	1.19756
URB1	32311018	Urb1	11	q11	78.9 (n)	85	0	4.83788	6.34743	6.47416
EVA1C	32412006	Eva1c	11	q11	85.68 (n)	92	0	3.28964	0.270895	0.336239
TCP10L	32573721	N	11				0	0
CFAP298	32592079	RGD1306954	11	q11	84.14 (n)	96	0	30.36	24.8782	25.833
SYNJ1	32628759	Synj1	11	q11	88.34 (n)	95	0	11.56	30.5724	29.9221
PAXBP1	32733899	Paxbp1	11	q11	89.6 (n)	98	0.42331	15.3604	24.4061	28.8333
C21orf62	32790673	RGD1562726	11	q11	78.2(n)	82	0	0.710567	0.970509	1.19541
OLIG2	33025935	Olig2	11	q11	88.44 (n)	97	0	9.96525	25.3146	19.6533
OLIG1	33070141	Olig1	11	q11	85.51 (n)	89	0	28.3131	65.6466	39.9007
IFNAR2	33229901	Ifnar2	11	q11	66.67 (n)	63	0	5.98889	8.23037	8.07509
AP000295.1	33229901	N	11				0	0.166889
IL10RB	33266367	Il10rb	11	q11	76.95 (n)	82	0	3.78078	2.35583	2.41097
IFNAR1	33324429	Ifnar1	11	q11	66.6 (n)	65	0	9.1951	35.5565	37.0238
IFNGR2	33402896	Ifngr2	11	q11	70.42 (n)	70	0.00897189	15.91	29.2999	28.6773
TMEM50B	33432485	Tmem50b	11	q11	86.62 (n)	98	0	7.99208	45.2939	44.0485
DNAJC28	33485530	Dnajc28	11	q11	78.39 (n)	85	0	1.48193	1.7176	2.07699
GART	33503931	Gart	11	q11	83.89 (n)	94	0	23.6901	31.3272	31.5957
SON	33543038	Son	11	q11	93.53 (n)	90	0.670109	26.5841	36.468	37.2142
DONSON	33559542	Donson	11	q11	81.34 (n)	85	0.538999	6.02056	16.567	18.1927
AP000311.1	33584687	N	11				0	0
CRYZL1	33589341	Cryzl1	11	q11	88.22 (n)	94	0	23.7254	33.1336	32.6211
ITSN1	33642400	Itsn1	11	q11	87.95 (n)	97	0	17.9056	24.538	27.0737
ATP5PO	33903453	Atp5o	11	q11	79.03 (n)	92	0.022275	103.076	222.878	196.101
MRPS6	34073224	LOC100360017	11	q11	84.27 (n)	95	0	43.6878	64.3693	58.6147
SLC5A3	34073578	Slc5a3	11		89 (n)	97	0.00301326	1.76579			database has not updated rat Slc5a3
KCNE2	34364024	Kcne2	11	q11	82.11 (n)	95	0	0.333697	9.10991	10.9315
SMIM11A	34375480	Smim11a	11	q11		88	0	0.439757	34.7292	33.2109
FAM243A(C21orf140)	34400317	Fam243a	11	q11	75.7 (n)	83	0	0	0	0
SMIM34A	34418715	N	11			75	0	0
KCNE1	34446688	Kcne1	11	q11	82.4(n)	83	0	0.338675	0	0
RCAN1	34513142	Rcan1	11	q11	80.5(n)	87	0.20524	31.3602	47.1838	47.634
CLIC6	34669389	Clic6	11	q11	74.6 (n)	57	0	5.94782	6.96082	8.57375
RUNX1	34787801	Runx1	11	q11	90.49 (n)	94	0	3.28467	0.155597	0.138901
SETD4	36034541	Setd4	11	q11	78.16 (n)	86	0	17.2042	18.7777	19.143
CBR1	36069941	Cbr1	11	q11	83.63 (n)	92	0.0542607	61.0305	8.75635	8.07875
CBR3	36135079	Cbr3	11	q11	83.75 (n)	91	0	0.774162	5.54796	5.16679
DOP1B(DOPEY2)	36156782	Dopey2	11	q11	83.24 (n)	92	0	11.5347	13.5511	12.1491
MORC3	36320189	Morc3	11	q11	81.24 (n)	91	0	1.33554	16.6339	15.764
CHAF1B	36385392	Chaf1b	11	q11	82.02 (n)	89	0	2.3813	2.15402	2.35951
CLDN14	36460621	Cldn14	11	q11	86.33 (n)	95	0	0.0453193	0	0.0206407
SIM2	36699133	Sim2	11	q11	87.6 (n)	91	0	0.646854	0.0473913	0.126084
HLCS	36750888	Hlcs	11	q11	78.64 (n)	82	0	5.52002	1.56539	1.66669
RIPPLY3	37006150	Ripply3	11	q11	68.04 (n)	76	0	0.00677603	0.562911	0.404848
PIGP	37059170	Pigp	11	q11	86.36 (n)	93	0	10.6894	22.1855	20.7958
TTC3	37073226	Ttc3	11	q11	82.21 (n)	81	0.0908393	133.096	201.067	174.96
VPS26C(DSCR3)	37223420	Dscr3	11	q11	84.68	96	0	18.7287	20.5906	20.2609
DYRK1A	37365573	Dyrk1a	11	q11	94.28 (n)	100	1.72685	26.0343	20.0293	21.2921
KCNJ6	37607373	Kcnj6	11	q11	90.23 (n)	99	0	0.443864	5.57309	4.98768
KCNJ15	38155549	Kcnj15	11	q11	86.22 (n)	98	0.00194539	0.0573387	0.0262056	0.0106988
ERG	38380027	Erg	11	q11	88.69 (n)	98	0	0.67094	1.77238	1.58211
ETS2	38805307	Ets2	11	q11	86.71 (n)	90	0	6.32048	10.1354	9.218
PSMG1	39174769	Psmg1	11	q11	81.09 (n)	90	0	18.1015	54.1012	53.867
BRWD1	39184176	Brwd1	11	q11	81.66 (n)	84	0.0168029	33.3571	4.18704	4.59723
HMGN1	39342315	Hmgn1	11	q12	80.35 (n)	88	0	63.7988	93.9537	98.2956
WRB	39377698	Wrb	11	q11	84.1 (n)	95	0	40.8144	63.0444	62.9144
LCA5L	39405844	Lca5l	11	q11	77.28 (n)	62	0	0.829517	0.341872	0.543637
SH3BGR	39445855	Sh3bgr	11	q11	88.8(n)	75	0	5.44664	0.581721	0.761194
B3GALT5	39556442	B3galt5	11	q11	74.27 (n)	83	0	0.182701	3.846	4.43498
IGSF5	39745407	Igsf5	11	q11	63.9 (n)	62	0	0.0917328	0.00928596	0.0288838
PCP4	39867438	Pcp4	11	q11	90.32 (n)	98	0	36.503	246.696	217.701
DSCAM	40010999	Dscam	11	q11	89.88 (n)	99	0.00393375	3.90238	13.8997	14.697
BACE2	41167801	Bace2	11	q12	83.77 (n)	93	0	2.50498	1.13484	1.52784
FAM3B	41304212	Fam3b	11	q12	77.07 (n)	87	0	3.44474	0.136818	0.0764098
MX2	41361999	Mx2	11	q12	77.57 (n)	72	0	8.04126	3.52406	4.71373
MX1	41420304	Mx2	11	q12	76.94 (n)	85	0	2.92749	0.237515	0.152584
TMPRSS2	41464305	Tmprss2	11	q12	78.5(n)	87	0	0.249684	0.0900791	0.121514
RIPK4	41739369	Ripk4	11	q12	84.86 (n)	94	0	0	0.511194	0.549118
PRDM15	41798225	Prdm15	11	q12	85.5 (n)	73	0	3.60302	5.81895	4.34625
C2CD2	41885112	C2cd2	11	q12	76.21 (n)	81	0	11.7254	5.53467	5.57072
ZBTB21	41986831	Zbtb21	11	q12	82.55 (n)	90	0	1.82613	4.39037	3.66939
UMODL1	42062959	Umodl1	20	p12	73 (n)	70	0	0.0784144	0.0799356	0.124682
ABCG1	42199689	Abcg1	20	p12	87.19 (n)	86	0.0118448	6.43795	9.70161	10.6212
TFF3	42311667	Tff3	20	p12	75.14 (n)	74	0	0.136884	0.778341	0.619708
TFF2	42346357	Tff2	20	p12	79.07 (n)	85	0	1.69221	0	0
TFF1	42362282	Tff1	20	p12	69.55 (n)	72	0	0	0	0
TMPRSS3	42371837	Tmprss3	20	p12	84.03 (n)	94	0	0.213695	0.0261761	0.0147754
UBASH3A	42403447	N	20	p12		86	0	0	0.168312	0.142785
RSPH1	42472486	Rsph1	20	p12	78.64 (n)	85	0	4.84905	6.98088	6.13453
SLC37A1	42496008	Slc37a1	20	p12	83.05 (n)	91	0	20.2493	3.66578	3.38161
PDE9A	42653621	Pde9a	20	p12	86.87 (n)	88	0	7.84035	22.528	23.6267
WDR4	42843094	Wdr4	20	p12	79.87 (n)	83	0	6.43068	5.22552	5.1414
NDUFV3	42879644	Ndufv3	20	p12	64.96 (n)	58	0	6.5163	180.206	159.721
PKNOX1	42974510	Pknox1	20	p12	87.23 (n)	97	0.834772	3.60422	7.54954	6.45451
CBS	43053191	Cbs	20	p12	82.75 (n)	91	0	26.8554	16.8676	17.5439
U2AF1	43092956	U2af1	20	p12	86.91 (n)	98	0.0307295	2.78584	106.727	111.43
CRYAA	43169008	Cryaa	20	p12	89.4 (n)	86	0	0.0297904	0.0543064	0
SIK1	43414483	Sik1	20	p12	82.32 (n)	86	0	0	5.09196	4.79525
HSF2BP	43529186	Hsf2bp	20	p12	85.23 (n)	93	0	1.89254	0.678674	0.648958
H2BFS	43565189	N
RRP1B	43659560	Rrp1b	20	p12	74.82 (n)	76	0	8.18483	10.9137	10.5429
PDXK	43719094	Pdxk	20	p12	83.55 (n)	90	0	34.2437	22.2788	25.3168
CSTB	43772511	Cstb	20	p12	78.57 (n)	88	0	16.676	80.0794	75.908
RRP1	43789513	Rrp1	20	p12	75.98 (n)	76	0.00714652	32.2445	47.7907	48.188
AGPAT3	43865223	Agpat3	20	p12	85.64 (n)	96	0	8.1488	26.6225	25.6236
TRAPPC10	44012309	Trappc10	20	p12	84.38 (n)	92	0	7.00029	21.9643	22.0718
PWP2	44107373	Pwp2	20	p12	84.07 (n)	96	0	3.01309	16.1679	16.203
GATD3A(C21orf33)	44133610	RGD1303003	20	p12	82.83 (n)	91	0	0.813681	89.9745	90.1567
ICOSLG	44217014	Icoslg	20	p12	61.58 (n)	63	0	0.0471461	1.70223	1.6101
DNMT3L	44246339	Dnmt3l	20	p12	72.37 (n)	80	0	0	0.0227062	0.0253285
AIRE	44285838	Aire	20	p12	74.82 (n)	77	0	0.011396	0.0191805	0.0365874
PFKL	44300051	Pfkl	20	p12	88.59 (n)	95	0	66.6898	68.1831	68.5791
CFAP410(C21orf2)	44328944	Cfap410	20	p12	78.31 (n)	78	0	7.98496	25.8107	25.4306
TRPM2	44350163	Trpm2	20	p12	83.79 (n)	87	0	12.8226	2.55953	2.81167
LRRC3	44455510	Lrrc3	20	p12	81.73 (n)	88	0	6.73826	9.15411	10.2231
TSPEAR	44497892	Tspear	20	p12		90	0	1.39	0.308182	0.265652
KRTAP10-1	44538981	N					0	0.011707	0	0
KRTAP10-2	44550357	N					0	0.0394355	0	0
KRTAP10-3	44557790	N					0	0.0145445	0	0
KRTAP10-4	44573724	N					0	0	0	0
KRTAP10-5	44579455	N					0	0.0118782	0	0
KRTAP10-6	44591268	N					0	0	0	0
KRTAP10-7	44600597	N					0	0.00825837	0	0
KRTAP10-8	44612079	N					0	0.0330231	0	0
KRTAP10-9	44627123	N					0	0	0	0
KRTAP10-10	44637356	N					0	0	0	0
KRTAP10-11	44646414	N					0	0	0	0
KRTAP12-4	44654213	N					0	0	0	0
KRTAP12-3	44657932	N					0	0	0	0
KRTAP12-2	44666189	N					0	0	0	0
KRTAP12-1	44681576	N					0	0	0	0
KRTAP10-12	44697172	N					0	0	0	0
UBE2G2	44768580	Ube2g2	20	p12	89.49 (n)	99	0	25.6009	45.2052	42.6589
SUMO3	44805617	Sumo3	20	p12	90.68 (n)	65	0	51.2714	124.471	126.51
PTTG1IP	44849585	Pttg1ip	20	p12	80.35 (n)	88	0	22.1192	31.2048	32.2587
ITGB2	44885953	Itgb2	20	p12	80.65 (n)	89	0	1.09004	0.544467	0.626353
FAM207A	44940012	Fam207a	20	p12	80.31 (n)	78	0	13.6597	30.2827	28.896
ADARB1	45073853	Adarb1	20	p12	87.59 (n)	92	0	1.93374	22.9234	22.0217
POFUT2	45263928	Pofut2	20	p12	84.3 (n)	81	0	27.2186	14.9352	14.5504
COL18A1	45405137	Col18a1	20	p12	77.36 (n)	85	0	2.62819	6.49245	8.74395
SLC19A1	45493572	Slc19a1	20	p12	73.89 (n)	74	0	16.4665	8.61332	9.49203
PCBP3	45643694	Pcbp3	20	p12	93.42 (n)	68	2.18358	3.5643	29.7636	29.733
COL6A1	45981737	Col6a1	20	p12	83.61 (n)	94	0	0.907079	5.18587	6.56167
COL6A2	46098097	Col6a2	20	p12	85.51 (n)	95	0	1.24686	7.71086	9.70362
FTCD	46136262	Ftcd	20	p12	80.71 (n)	86	0	10.9173	2.66897	2.18649
SPATC1L	46161148	Spatc1l	20	p12	82.07 (n)	89	0	10.9139	0	0
LSS	46188141	Lss	20	p12	82.49 (n)	92	0	22.2119	31.5821	27.4518
MCM3AP	46235133	Mcm3ap	20	p12	79.87 (n)	87	0	20.5683	17.6297	17.9619
YBEY	46286342	Ybey	20	p12	83.74 (n)	61	0	4.74989	1.37918	1.2408
C21orf58	46300181	RGD1564149	20	p12	84.51 (n)	64	0	2.99346	0.773269	1.05611
PCNT	46324141	Pcnt	20	p12	74.84 (n)	64	0	9.3965	2.88927	3.22329
DIP2A	46458891	Dip2a	20	p12	86.7 (n)	93	0	24.7163	19.5112	19.9521
S100B	46598604	S100b	20	p12	85.87 (n)	98	0	29.6983	63.3924	64.6729
PRMT2	46635595	Prmt2	20	p12	83.14 (n)	91	0	114.607	92.6845	86.1757

### Sheet: ST 4D. HSA21 dosage (FPKM>1)
Gene name	Gene start (bp)	Rat ortholog	Similarity	Eu(HSA21 PCG, FPKM)	TcRat21(HSA21 PCG, FPKM)	Eu(HSA21 rat ortholog, FPKM)	TcRat21(HSA21 rat ortholog, FPKM)	HSA21 ortholog ratio (TcRat21/Eu)	TcRat21 (HSA21)/Eu(HSA21 rat ortholog)	TcRat21 (HSA21+ ortholog)/Eu(HSA21 ortholog)	Note
RBM11	14216130	Rbm11	82.97 (n)	0	0.258226	3.54293	3.87689	1.09426	0.0728849	1.16715
HSPA13	14371115	Hspa13	86.84 (n)	0.00889168	16.1438	24.6805	24.7436	1.00256	0.654112	1.65667
NRIP1	14961235	Nrip1	83.9(n)	0	4.37803	5.70174	6.04313	1.05987	0.767841	1.82772
USP25	15730025	Usp25	87.79 (n)	0	5.78019	6.39596	6.22508	0.973283	0.903725	1.87701
CXADR	17513043	Cxadr	83.56(n)	0	19.9963	86.3484	87.3321	1.01139	0.231577	1.24297
BTG3	17593653	Btg3	90.87 (n)	0	8.3383	7.74433	7.1074	0.917755	1.0767	1.99445
C21orf91	17788974	RGD1563888	83.68 (n)	0.0221761	2.52916	3.91758	3.6026	0.919598	0.645592	1.56519
CHODL	17901263	Chodl	87.62(n)	0	0	5.20143	4.80397	0.923586	0	0.923586	Deletion 1
NCAM2	20998409	Ncam2	86.08(n)	0.0190397	0.00297878	16.8135	17.5049	1.04112	0.000177166	1.0413	Deletion 1
MRPL39	25585656	Mrpl39	81.25 (n)	0	7.46223	13.1416	14.632	1.11341	0.567833	1.68124
JAM2	25639258	Jam2	83.93 (n)	0	3.65149	7.7165	8.89469	1.15268	0.473205	1.62589
ATP5PF	25716503	Atp5j	86.42 (n)	0	64.8669	142.104	126.275	0.88861	0.456475	1.34508
GABPA	25734570	Gabpa	90.9 (n)	0	3.67704	6.84358	7.32076	1.06973	0.537298	1.60702
APP	25880550	App	89.27 (n)	0.16157	174.205	418.225	417.371	0.997958	0.416534	1.41449
CYYR1	26466209	Cyyr1	80.3 (n)	0	1.21987	1.8354	1.7306	0.942901	0.664634	1.60754
ADAMTS1	26835755	Adamts1	81.6 (n)	0	1.1098	1.19237	1.22411	1.02662	0.930751	1.95737
N6AMT1	28872191	N6amt1	83.8 (n)	0	0	8.8025	9.25781	1.05173	0	1.05173	Deletion 2
LTN1	28928144	Ltn1	83.97 (n)	0	0	9.12592	8.9897	0.985073	0	0.985073	Deletion 2
RWDD2B	29004384	Rwdd2b	85.4 (n)	0	0	9.59439	8.9003	0.927657	0	0.927657	Deletion 2
USP16	29024629	Usp16	85.61 (n)	0	0	14.8915	14.047	0.94329	0	0.94329	Deletion 2
CCT8	29055805	Cct8	89.6 (n)	0	0	127.459	122.651	0.962278	0	0.962278	Deletion 2
MAP3K7CL	29077471	Map3k7cl	84.06(n)	0	0	1.41681	1.35504	0.956402	0	0.956402	Deletion 2
BACH1	29194071	Bach1	79.64 (n)	0	0	7.73586	7.45925	0.964243	0	0.964243	Deletion 2
GRIK1	29536933	Grik1	90.56(n)	0	0	10.108	9.38971	0.928938	0	0.928938	Deletion 2
TIAM1	31118416	Tiam1	88.87 (n)	0.0458992	5.79627	6.90442	6.89287	0.998327	0.839501	1.83783
SOD1	31659622	Sod1	84.42 (n)	0	148.986	295.565	277.877	0.940155	0.504072	1.44423
SCAF4	31671033	Scaf4	83.63 (n)	0.00604622	6.75186	9.98848	9.16317	0.917374	0.675965	1.59334
HUNK	31873020	Hunk	87.72 (n)	0	4.43374	4.00903	4.39129	1.09535	1.10594	2.20129
MIS18A	32268228	Mis18a	77.93 (n)	0	4.50594	2.14564	2.44744	1.14066	2.10004	3.2407
URB1	32311018	Urb1	78.9 (n)	0	4.83788	6.34743	6.47416	1.01997	0.762179	1.78214
CFAP298	32592079	RGD1306954	84.14 (n)	0	30.36	24.8782	25.833	1.03838	1.22035	2.25872
SYNJ1	32628759	Synj1	88.34 (n)	0	11.56	30.5724	29.9221	0.978729	0.378119	1.35685
PAXBP1	32733899	Paxbp1	89.6 (n)	0.42331	15.3604	24.4061	28.8333	1.1814	0.629367	1.81076
OLIG2	33025935	Olig2	88.44 (n)	0	9.96525	25.3146	19.6533	0.776362	0.393656	1.17002
OLIG1	33070141	Olig1	85.51 (n)	0	28.3131	65.6466	39.9007	0.607811	0.431296	1.03911
IFNAR2	33229901	Ifnar2	66.67 (n)	0	5.98889	8.23037	8.07509	0.981133	0.727657	1.70879
IL10RB	33266367	Il10rb	76.95 (n)	0	3.78078	2.35583	2.41097	1.02341	1.60486	2.62827
IFNAR1	33324429	Ifnar1	66.6 (n)	0	9.1951	35.5565	37.0238	1.04127	0.258605	1.29987
IFNGR2	33402896	Ifngr2	70.42 (n)	0.00897189	15.91	29.2999	28.6773	0.978751	0.543005	1.52176
TMEM50B	33432485	Tmem50b	86.62 (n)	0	7.99208	45.2939	44.0485	0.972504	0.176449	1.14895
DNAJC28	33485530	Dnajc28	78.39 (n)	0	1.48193	1.7176	2.07699	1.20924	0.862791	2.07203
GART	33503931	Gart	83.89 (n)	0	23.6901	31.3272	31.5957	1.00857	0.756215	1.76479
SON	33543038	Son	93.53 (n)	0.670109	26.5841	36.468	37.2142	1.02046	0.728971	1.74943
DONSON	33559542	Donson	81.34 (n)	0.538999	6.02056	16.567	18.1927	1.09813	0.363407	1.46154
CRYZL1	33589341	Cryzl1	88.22 (n)	0	23.7254	33.1336	32.6211	0.984532	0.716053	1.70058
ITSN1	33642400	Itsn1	87.95 (n)	0	17.9056	24.538	27.0737	1.10334	0.729709	1.83305
ATP5PO	33903453	Atp5o	79.03 (n)	0.022275	103.076	222.878	196.101	0.879858	0.462477	1.34234
MRPS6	34073224	LOC100360017	84.27 (n)	0	43.6878	64.3693	58.6147	0.9106	0.678706	1.58931
KCNE2	34364024	Kcne2	82.11 (n)	0	0.333697	9.10991	10.9315	1.19996	0.0366301	1.23659
SMIM11A	34375480	Smim11a		0	0.535321	34.7292	33.2109	0.956282	0.0154142	0.971696
RCAN1	34513142	Rcan1	80.5(n)	0.20524	31.3602	47.1838	47.634	1.00954	0.664639	1.67418
CLIC6	34669389	Clic6	74.6 (n)	0	5.94782	6.96082	8.57375	1.23172	0.854471	2.08619
SETD4	36034541	Setd4	78.16 (n)	0	17.2042	18.7777	19.143	1.01945	0.916204	1.93566
CBR1	36069941	Cbr1	83.63 (n)	0.0542607	61.0305	8.75635	8.07875	0.922616	6.96986	7.89247
CBR3	36135079	Cbr3	83.75 (n)	0	0.774162	5.54796	5.16679	0.931295	0.13954	1.07084
DOP1B(DOPEY2)	36156782	Dopey2	83.24 (n)	0	11.5347	13.5511	12.1491	0.89654	0.8512	1.74774
MORC3	36320189	Morc3	81.24 (n)	0	1.33554	16.6339	15.764	0.947703	0.0802903	1.02799
CHAF1B	36385392	Chaf1b	82.02 (n)	0	2.3813	2.15402	2.35951	1.0954	1.10551	2.20091
HLCS	36750888	Hlcs	78.64 (n)	0	5.52002	1.56539	1.66669	1.06471	3.52629	4.591
PIGP	37059170	Pigp	86.36 (n)	0	10.6894	22.1855	20.7958	0.93736	0.481819	1.41918
TTC3	37073226	Ttc3	82.21 (n)	0.0908393	133.096	201.067	174.96	0.870158	0.661949	1.53211
VPS26C(DSCR3)	37223420	Dscr3	84.68	0	18.7287	20.5906	20.2609	0.983988	0.909575	1.89356
DYRK1A	37365573	Dyrk1a	94.28 (n)	1.72685	26.0343	20.0293	21.2921	1.06305	1.29981	2.36286
KCNJ6	37607373	Kcnj6	90.23 (n)	0	0.443864	5.57309	4.98768	0.894958	0.0796441	0.974602
ERG	38380027	Erg	88.69 (n)	0	0.67094	1.77238	1.58211	0.892647	0.378553	1.2712
ETS2	38805307	Ets2	86.71 (n)	0	6.32048	10.1354	9.218	0.909486	0.623604	1.53309
PSMG1	39174769	Psmg1	81.09 (n)	0	18.1015	54.1012	53.867	0.995671	0.334586	1.33026
BRWD1	39184176	Brwd1	81.66 (n)	0.0168029	33.3571	4.18704	4.59723	1.09797	7.96675	9.06472
HMGN1	39342315	Hmgn1	80.35 (n)	0	63.7988	93.9537	98.2956	1.04621	0.679045	1.72526
WRB	39377698	Wrb	84.1 (n)	0	40.8144	63.0444	62.9144	0.997938	0.647391	1.64533
B3GALT5	39556442	B3galt5	74.27 (n)	0	0.182701	3.846	4.43498	1.15314	0.0475042	1.20065
PCP4	39867438	Pcp4	90.32 (n)	0	36.503	246.696	217.701	0.882467	0.147968	1.03043
DSCAM	40010999	Dscam	89.88 (n)	0.00393375	3.90238	13.8997	14.697	1.05736	0.280753	1.33811
BACE2	41167801	Bace2	83.77 (n)	0	2.50498	1.13484	1.52784	1.3463	2.20734	3.55365
MX2	41361999	Mx2	77.57 (n)	0	8.04126	3.52406	4.71373	1.33759	2.28182	3.6194
PRDM15	41798225	Prdm15	85.5 (n)	0	3.60302	5.81895	4.34625	0.746913	0.619187	1.3661
C2CD2	41885112	C2cd2	76.21 (n)	0	11.7254	5.53467	5.57072	1.00651	2.11854	3.12505
ZBTB21	41986831	Zbtb21	82.55 (n)	0	1.82613	4.39037	3.66939	0.835781	0.41594	1.25172
ABCG1	42199689	Abcg1	87.19 (n)	0.0118448	6.43795	9.70161	10.6212	1.09479	0.663596	1.75838
RSPH1	42472486	Rsph1	78.64 (n)	0	4.84905	6.98088	6.13453	0.878762	0.694619	1.57338
SLC37A1	42496008	Slc37a1	83.05 (n)	0	20.2493	3.66578	3.38161	0.92248	5.52387	6.44635
PDE9A	42653621	Pde9a	86.87 (n)	0	7.84035	22.528	23.6267	1.04877	0.348027	1.3968
WDR4	42843094	Wdr4	79.87 (n)	0	6.43068	5.22552	5.1414	0.983902	1.23063	2.21453
NDUFV3	42879644	Ndufv3	64.96 (n)	0	6.5163	180.206	159.721	0.886325	0.0361603	0.922485
PKNOX1	42974510	Pknox1	87.23 (n)	0.834772	3.60422	7.54954	6.45451	0.854954	0.477409	1.33236
CBS	43053191	Cbs	82.75 (n)	0	28.5925	16.8676	17.5439	1.04009	1.69512	2.73521
U2AF1	43092956	U2af1	86.91 (n)	0.0307295	2.78584	106.727	111.43	1.04407	0.0261025	1.07017
SIK1	43414483	Sik1	82.32 (n)	0	0	5.09196	4.79525	0.94173	0	0.94173
RRP1B	43659560	Rrp1b	74.82 (n)	0	8.18483	10.9137	10.5429	0.966024	0.749959	1.71598
PDXK	43719094	Pdxk	83.55 (n)	0	34.2437	22.2788	25.3168	1.13636	1.53705	2.67342
CSTB	43772511	Cstb	78.57 (n)	0	16.676	80.0794	75.908	0.947909	0.208243	1.15615
RRP1	43789513	Rrp1	75.98 (n)	0.00714652	32.2445	47.7907	48.188	1.00831	0.674702	1.68302
AGPAT3	43865223	Agpat3	85.64 (n)	0	8.1488	26.6225	25.6236	0.962479	0.306087	1.26857
TRAPPC10	44012309	Trappc10	84.38 (n)	0	7.00029	21.9643	22.0718	1.00489	0.318712	1.32361
PWP2	44107373	Pwp2	84.07 (n)	0	3.01309	16.1679	16.203	1.00217	0.186362	1.18853
GATD3A(C21orf33)	44133610	RGD1303003	82.83 (n)	0	11.5355	89.9745	90.1567	1.00203	0.128208	1.13023
ICOSLG	44217014	Icoslg	61.58 (n)	0	0.0596	1.70223	1.6101	0.945877	0.0350129	0.98089
PFKL	44300051	Pfkl	88.59 (n)	0	66.6898	68.1831	68.5791	1.00581	0.978099	1.98391
CFAP410(C21orf2)	44328944	RGD1309594	78.31 (n)	0	7.98496	25.8107	25.4306	0.985274	0.309366	1.29464
TRPM2	44350163	Trpm2	83.79 (n)	0	12.8226	2.55953	2.81167	1.09851	5.00975	6.10826
LRRC3	44455510	Lrrc3	81.73 (n)	0	6.73826	9.15411	10.2231	1.11678	0.736091	1.85287
UBE2G2	44768580	Ube2g2	89.49 (n)	0	25.6009	45.2052	42.6589	0.943672	0.566326	1.51
SUMO3	44805617	Sumo3	90.68 (n)	0	51.2714	124.471	126.51	1.01638	0.411914	1.4283
PTTG1IP	44849585	Pttg1ip	80.35 (n)	0	22.1192	31.2048	32.2587	1.03377	0.70884	1.74261
FAM207A	44940012	Fam207a	80.31 (n)	0	13.6597	30.2827	28.896	0.954208	0.451073	1.40528
ADARB1	45073853	Adarb1	87.59 (n)	0	1.93374	22.9234	22.0217	0.960665	0.0843566	1.04502
POFUT2	45263928	Pofut2	84.3 (n)	0	27.2186	14.9352	14.5504	0.974235	1.82245	2.79668
COL18A1	45405137	Col18a1	77.36 (n)	0	2.62819	6.49245	8.74395	1.34679	0.404807	1.75159
SLC19A1	45493572	Slc19a1	73.89 (n)	0	16.4665	8.61332	9.49203	1.10202	1.91175	3.01377
PCBP3	45643694	Pcbp3	93.42 (n)	2.18358	3.5643	29.7636	29.733	0.998972	0.119754	1.11873
COL6A1	45981737	Col6a1	83.61 (n)	0	0.907079	5.18587	6.56167	1.2653	0.174914	1.44021
COL6A2	46098097	Col6a2	85.51 (n)	0	1.24686	7.71086	9.70362	1.25844	0.161702	1.42014
FTCD	46136262	Ftcd	80.71 (n)	0	10.9173	2.66897	2.18649	0.819226	4.09045	4.90968
LSS	46188141	Lss	82.49 (n)	0	22.2119	31.5821	27.4518	0.86922	0.703307	1.57253
MCM3AP	46235133	Mcm3ap	79.87 (n)	0	20.5683	17.6297	17.9619	1.01884	1.16668	2.18553
YBEY	46286342	Ybey	83.74 (n)	0	4.74989	1.37918	1.2408	0.899665	3.444	4.34366
PCNT	46324141	Pcnt	74.84 (n)	0	9.3965	2.88927	3.22329	1.11561	3.25221	4.36781
DIP2A	46458891	Dip2a	86.7 (n)	0	24.7163	19.5112	19.9521	1.0226	1.26677	2.28937
S100B	46598604	S100b	85.87 (n)	0	29.6983	63.3924	64.6729	1.0202	0.468484	1.48868
PRMT2	46635595	Prmt2	83.14 (n)	0	114.607	92.6845	86.1757	0.929775	1.23653	2.1663
