## Supplementary table 6 for "The first transchromosomic rat model with human chromosome 21 shows robust Down syndrome features"

### Sheet: ST 6A. TcHSA21rat
ID	Sex	Genaration	Birth	GFP	FCM date	GFP ratio in PB	Criteria	Age (weeks) in FCM analyses
1574	M	F10	2018-10-25	+	2018-12-07	99.87	A	6.14286
753	M	F8	2017-08-30	+	2017-10-02	99.75	A	4.71429
2047	M	F10	2019-05-10	+	2019-06-21	99.73	A	6
2046	M	F10	2019-05-10	+	2019-06-21	99.68	A	6
1493	F	F9	2018-08-31	+	2018-11-09	99.68	A	10
1861	M	F9	2019-01-11	+	2019-02-12	99.66	A	4.57143
1575	M	F10	2018-10-25	+	2018-12-07	99.65	A	6.14286
1544	F	F11	2018-09-12	+	2018-10-17	99.62	A	5
24	F	F3	2015-05-25	+	2015-07-16	99.62	A	7.42857
1359	F	F10	2018-06-04	+	2018-08-01	99.6	A	8.28571
2063	M	F10	2019-05-10	+	2019-06-21	99.57	A	6
2081	M	F11	2019-05-10	+	2019-06-21	99.56	A	6
2608	M	F12	2019-12-16	+	2020-01-20	99.55	A	5
1582	F	F10	2018-10-25	+	2018-12-07	99.55	A	6.14286
2169	M	F12	2019-07-04	+	2019-08-07	99.52	A	4.85714
1555	F	F9	2018-09-13	+	2018-11-09	99.52	A	8.14286
1341	F	F9	2018-05-29	+	2018-08-01	99.52	A	9.14286
2080	M	F11	2019-05-10	+	2019-06-21	99.51	A	6
774	M	F7	2017-10-02	+	2017-11-13	99.47	A	6
2082	M	F11	2019-05-10	+	2019-06-21	99.46	A	6
1342	F	F9	2018-05-29	+	2018-08-01	99.44	A	9.14286
2636	M	F12	2020-01-08	+	2020-02-17	99.43	A	5.71429
782	M	F8	2017-10-02	+	2017-11-07	99.4	A	5.14286
1825	M	F9	2019-01-10	+	2019-02-12	99.38	A	4.71429
2190	M	F12	2019-07-05	+	2019-08-07	99.37	A	4.71429
1576	M	F10	2018-10-25	+	2018-12-07	99.37	A	6.14286
1709	M	F11	2018-11-19	+	2019-01-11	99.37	A	7.57143
1603	M	F10	2018-10-26	+	2018-12-07	99.36	A	6
2524	M	F13	2019-11-20	+	2020-01-06	99.36	A	6.71429
1296	M	F7	2018-03-12	+	2018-04-24	99.34	A	6.14286
2100	M	F10	2019-06-17	+	2019-07-26	99.33	A	5.57143
1279	F	F8	2018-03-01	+	2018-04-24	99.32	A	7.71429
1216	F	F9	2018-01-26	+	2018-04-10	99.31	A	10.5714
990	M	F9	2017-11-06	+	2018-03-05	99.3	A	17
2610	M	F12	2019-12-16	+	2020-01-20	99.25	A	5
752	M	F8	2017-08-30	+	2017-10-02	99.24	A	4.71429
2632	M	F12	2020-01-08	+	2020-02-17	99.23	A	5.71429
1285	M	F8	2018-03-01	+	2018-04-24	99.23	A	7.71429
1347	F	F8	2018-06-04	+	2018-08-01	99.23	A	8.28571
2332	M	F12	2019-09-12	+	2019-10-18	99.2	A	5.14286
1250	F	F9	2018-02-08	+	2018-04-10	99.19	A	8.71429
1572	F	F11	2018-10-24	+	2018-12-07	99.18	A	6.28571
916	M	F9	2017-10-19	+	2017-12-01	99.17	A	6.14286
2039	M	F10	2019-05-10	+	2019-06-17	99.16	A	5.42857
1513	F	F9	2018-09-03	+	2018-11-09	99.11	A	9.57143
642	M	F7	2017-07-31	+	2017-09-06	99.09	A	5.28571
2120	M	F12	2019-06-19	+	2019-07-26	99.09	A	5.28571
1273	M	F8	2018-03-01	+	2018-04-24	99.06	A	7.71429
1169	M	F8	2017-12-25	+	2018-02-26	99.06	A	9
2090	M	F10	2019-05-11	+	2019-06-21	99.04	A	5.85714
1284	M	F8	2018-03-01	+	2018-04-24	99.02	A	7.71429
504	M	F7	2017-05-23	+	2017-06-28	99.01	A	5.14286
2456	M	F11	2019-10-22	+	2019-12-16	98.99	A	7.85714
2634	M	F12	2020-01-08	+	2020-02-17	98.98	A	5.71429
850	M	F8	2017-10-06	+	2017-11-13	98.97	A	5.42857
319	M	F7	2016-11-11	+	2016-12-12	98.96	A	4.42857
1490	M	F9	2018-08-31	+	2018-11-09	98.96	A	10
2171	M	F12	2019-07-04	+	2019-08-07	98.94	A	4.85714
672	M	F9	2017-08-02	+	2017-09-06	98.93	A	5
2633	M	F12	2020-01-08	+	2020-02-17	98.93	A	5.71429
965	M	F8	2017-11-06	+	2018-03-05	98.93	A	17
1182	M	F8	2017-12-25	+	2018-02-26	98.92	A	9
2030	M	F11	2019-05-09	+	2019-06-17	98.91	A	5.57143
2402	M	F11	2019-10-15	+	2019-11-25	98.87	A	5.85714
2611	M	F12	2019-12-16	+	2020-01-20	98.85	A	5
1006	M	F8	2017-11-06	+	2018-03-05	98.85	A	17
907	M	F9	2017-10-19	+	2017-12-01	98.8	A	6.14286
2350	M	F11	2019-09-27	+	2019-11-11	98.79	A	6.42857
5	M	F2	2015-03-08	+	2015-06-08	98.79	A	13.1429
1539	F	F9	2018-09-12	+	2018-10-17	98.78	A	5
2637	M	F12	2020-01-08	+	2020-02-17	98.78	A	5.71429
674	M	F9	2017-08-02	+	2017-09-06	98.71	A	5
2112	M	F11	2019-06-17	+	2019-07-26	98.71	A	5.57143
2283	M	F11	2019-08-20	+	2019-09-25	98.7	A	5.14286
974	M	F8	2017-11-06	+	2018-03-05	98.62	A	17
2448	M	F12	2019-10-21	+	2019-12-16	98.56	A	8
2318	M	F11	2019-08-25	+	2019-09-25	98.54	A	4.42857
1280	F	F8	2018-03-01	+	2018-04-24	98.52	A	7.71429
972	M	F8	2017-11-06	+	2018-03-05	98.49	A	17
2225	M	F11	2019-08-05	+	2019-09-09	98.48	A	5
915	M	F9	2017-10-19	+	2017-12-01	98.48	A	6.14286
1573	F	F11	2018-10-24	+	2018-12-07	98.47	A	6.28571
1002	M	F8	2017-11-06	+	2018-03-05	98.45	A	17
2928	F	F13	2020-10-15	+	2020-11-18	98.42	A	4.85714
2170	M	F12	2019-07-04	+	2019-08-07	98.41	A	4.85714
9	F	F2	2015-03-08	+	2015-07-16	98.37	A	18.5714
643	M	F7	2017-07-31	+	2017-09-06	98.36	A	5.28571
1213	M	F9	2018-01-26	+	2018-03-27	98.35	A	8.57143
1458	F	F9	2018-08-30	+	2018-11-09	98.33	A	10.1429
2284	M	F11	2019-08-20	+	2019-09-25	98.32	A	5.14286
17	F	F3	2015-05-25	+	2015-07-16	98.32	A	7.42857
2733	M	F13	2020-04-21	+	2020-06-30	98.32	A	10
1187	F	F8	2017-12-25	+	2018-04-10	98.32	A	15.1429
2732	M	F13	2020-04-21	+	2020-06-30	98.27	A	10
2260	M	F11	2019-08-20	+	2019-09-25	98.25	A	5.14286
1452	F	F9	2018-08-29	+	2018-11-09	98.23	A	10.2857
1218	F	F9	2018-01-26	+	2018-04-10	98.23	A	10.5714
673	M	F9	2017-08-02	+	2017-09-06	98.22	A	5
1113	F	F8	2017-12-21	+	2018-04-10	98.22	A	15.7143
1277	F	F8	2018-03-01	+	2018-04-24	98.19	A	7.71429
1820	M	F10	2019-01-10	+	2019-02-12	98.15	A	4.71429
2734	F	F13	2020-04-21	+	2020-05-27	98.15	A	5.14286
2517	M	F12	2019-11-05	+	2019-12-16	98.14	A	5.85714
33	M	F3	2015-08-12	+	2016-03-15	98.13	A	30.8571
2537	F	F11	2019-11-25	+	2020-02-03	98.12	A	10
2516	M	F12	2019-11-05	+	2019-12-16	98.08	A	5.85714
1545	F	F11	2018-09-12	+	2018-10-17	98.06	A	5
1135	M	F8	2017-12-22	+	2018-02-26	98.06	A	9.42857
795	M	F8	2017-10-02	+	2017-11-07	98.02	A	5.14286
2627	F	F12	2019-12-23	+	2020-02-03	98.02	A	6
1189	F	F8	2017-12-25	+	2018-04-10	98.02	A	15.1429
2614	F	F13	2019-12-19	+	2020-02-03	98	A	6.57143
1710	M	F11	2018-11-19	+	2019-01-11	97.99	A	7.57143
2191	M	F12	2019-07-05	+	2019-08-07	97.98	A	4.71429
499	M	F7	2017-05-23	+	2017-06-28	97.97	A	5.14286
675	M	F9	2017-08-02	+	2017-09-06	97.96	A	5
2651	M	F12	2020-01-11	+	2020-02-17	97.95	A	5.28571
1202	F	F9	2018-01-19	+	2018-04-10	97.95	A	11.5714
505	M	F7	2017-05-23	+	2017-06-28	97.9	A	5.14286
804	M	F8	2017-10-02	+	2017-11-13	97.9	A	6
2271	M	F11	2019-08-20	+	2019-09-25	97.87	A	5.14286
10	F	F2	2015-03-08	+	2015-07-16	97.87	A	18.5714
1197	M	F9	2018-01-19	+	2018-03-27	97.83	A	9.57143
2575	M	F12	2019-11-26	+	2020-01-06	97.79	A	5.85714
2527	F	F13	2019-11-20	+	2020-02-03	97.79	A	10.7143
737	M	F7	2017-08-30	+	2017-10-02	97.77	A	4.71429
783	M	F8	2017-10-02	+	2017-11-07	97.75	A	5.14286
2751	M	F14	2020-04-21	+	2020-06-30	97.75	A	10
2554	M	F12	2019-11-25	+	2020-01-06	97.73	A	6
2028	M	F11	2019-05-09	+	2019-06-17	97.71	A	5.57143
1256	M	F8	2018-03-01	+	2018-04-24	97.71	A	7.71429
2949	F	F14	2020-10-16	+	2020-11-18	97.7	A	4.71429
30	M	F3	2015-08-12	+	2016-03-15	97.7	A	30.8571
2528	F	F13	2019-11-20	+	2020-02-03	97.67	A	10.7143
2509	M	F12	2019-11-05	+	2019-12-16	97.66	A	5.85714
2461	F	F11	2019-10-22	+	2020-01-08	97.65	A	11.1429
532	M	F8	2017-05-24	+	2017-06-28	97.64	A	5
2878	F	F15	2020-07-29	+	2020-11-18	97.64	A	16
2515	F	F12	2019-11-05	+	2020-01-08	97.59	A	9.14286
2525	M	F13	2019-11-20	+	2020-01-06	97.55	A	6.71429
874	M	F8	2017-10-19	+	2017-12-01	97.54	A	6.14286
2189	M	F12	2019-07-05	+	2019-08-07	97.53	A	4.71429
2798	F	F13	2020-07-03	+	2020-08-05	97.51	A	4.71429
21	M	F3	2015-05-25	+	2015-07-16	97.43	A	7.42857
2412	M	F13	2019-10-15	+	2019-11-25	97.41	A	5.85714
2121	M	F12	2019-06-19	+	2019-07-26	97.38	A	5.28571
1251	F	F9	2018-02-08	+	2018-04-10	97.38	A	8.71429
531	M	F8	2017-05-24	+	2017-06-28	97.36	A	5
813	M	F8	2017-10-02	+	2017-11-13	97.36	A	6
1949	M	F10	2019-03-18	+	2019-04-26	97.34	A	5.57143
1147	M	F8	2017-12-22	+	2018-02-26	97.33	A	9.42857
1172	F	F8	2017-12-25	+	2018-04-10	97.32	A	15.1429
2625	F	F13	2019-12-20	+	2020-02-03	97.3	A	6.42857
814	M	F8	2017-10-02	+	2017-11-13	97.29	A	6
894	M	F8	2017-10-19	+	2017-12-01	97.28	A	6.14286
2929	F	F13	2020-10-15	+	2020-11-18	97.27	A	4.85714
2432	M	F11	2019-10-17	+	2019-11-25	97.27	A	5.57143
58	M	F4	2015-12-25	+	2016-03-15	97.26	A	11.5714
1134	M	F8	2017-12-22	+	2018-02-26	97.21	A	9.42857
794	M	F8	2017-10-02	+	2017-11-07	97.2	A	5.14286
1263	M	F8	2018-03-01	+	2018-04-24	97.19	A	7.71429
2587	M	F11	2019-11-29	+	2020-01-06	97.18	A	5.42857
1721	M	F10	2018-11-19	+	2019-01-11	97.18	A	7.57143
324	M	F6	2016-12-28	+	2017-02-07	97.1	A	5.85714
796	M	F8	2017-10-02	+	2017-11-07	97.07	A	5.14286
2863	F	F15	2020-07-27	+	2020-11-18	97.04	A	16.2857
1098	M	F8	2017-12-21	+	2018-02-26	97.02	A	9.57143
1274	M	F8	2018-03-01	+	2018-04-24	97.01	A	7.71429
2879	F	F15	2020-07-29	+	2020-11-18	96.94	A	16
1580	F	F10	2018-10-25	+	2018-12-07	96.86	A	6.14286
2601	F	F11	2019-12-12	+	2020-02-03	96.82	A	7.57143
1183	M	F8	2017-12-25	+	2018-02-26	96.76	A	9
1684	M	F9	2018-11-16	+	2019-01-11	96.74	A	8
1110	M	F8	2017-12-21	+	2018-02-26	96.74	A	9.57143
1109	M	F8	2017-12-21	+	2018-02-26	96.7	A	9.57143
127	F	F5	2016-04-20	+	2016-05-27	96.67	A	5.28571
2319	M	F11	2019-08-25	+	2019-09-25	96.66	A	4.42857
797	M	F8	2017-10-02	+	2017-11-07	96.63	A	5.14286
2807	F	F13	2020-07-01	+	2020-08-05	96.48	A	5
171	M	F5	2016-05-06	+	2016-07-01	96.45	A	8
1143	F	F8	2017-12-22	+	2018-04-10	96.45	A	15.5714
1196	M	F9	2018-01-19	+	2018-03-27	96.41	A	9.57143
2514	F	F12	2019-11-05	+	2020-01-08	96.34	A	9.14286
1142	F	F8	2017-12-22	+	2018-04-10	96.31	A	15.5714
1752	M	F10	2018-12-10	+	2019-01-11	96.22	A	4.57143
2040	M	F10	2019-05-10	+	2019-06-17	96.19	A	5.42857
1845	M	F10	2019-01-10	+	2019-02-12	96.14	A	4.71429
1228	F	F8	2018-01-26	+	2018-04-10	96.12	A	10.5714
1102	F	F8	2017-12-21	+	2018-04-10	96.08	A	15.7143
849	M	F8	2017-10-06	+	2017-11-13	95.98	A	5.42857
2029	M	F11	2019-05-09	+	2019-06-17	95.76	A	5.57143
2494	F	F11	2019-11-01	+	2020-01-08	95.71	A	9.71429
2394	F	F11	2019-10-15	+	2020-01-08	95.65	A	12.1429
1581	F	F10	2018-10-25	+	2018-12-07	95.63	A	6.14286
1607	F	F10	2018-10-26	+	2018-12-07	95.6	A	6
2590	F	F11	2019-11-29	+	2020-02-03	95.51	A	9.42857
2393	F	F11	2019-10-15	+	2020-01-08	95.48	A	12.1429
13	M	F3	2015-05-25	+	2015-07-16	95.36	A	7.42857
895	M	F8	2017-10-19	+	2017-12-01	95.3	A	6.14286
2615	F	F13	2019-12-19	+	2020-02-03	95.24	A	6.57143
1290	F	F8	2018-03-01	+	2018-04-24	95.21	A	7.71429
2270	M	F11	2019-08-20	+	2019-09-25	95.04	A	5.14286
172	M	F5	2016-05-06	+	2016-07-01	95.04	A	8
114	M	F4	2016-03-12	+	2016-04-12	95.02	A	4.42857
1682	M	F9	2018-11-16	+	2019-01-11	94.93	A	8
2510	M	F12	2019-11-05	+	2019-12-16	94.87	A	5.85714
2546	M	F12	2019-11-25	+	2020-01-06	94.82	A	6
1124	M	F8	2017-12-21	+	2018-02-26	94.82	A	9.57143
1558	F	F9	2018-09-13	+	2018-11-09	94.48	A	8.14286
2487	F	F12	2019-10-27	+	2020-01-08	94.42	A	10.4286
79	M	F5	2016-02-12	+	2016-03-15	94.4	A	4.57143
784	M	F8	2017-10-02	+	2017-11-07	94.38	A	5.14286
80	M	F5	2016-02-12	+	2016-03-15	94.36	A	4.57143
2007	M	F10	2019-04-22	+	2019-05-27	94.1	A	5
126	F	F5	2016-04-20	+	2016-05-27	94.09	A	5.28571
2757	F	F14	2020-04-21	+	2020-05-27	94	A	5.14286
851	M	F8	2017-10-06	+	2017-11-13	93.93	A	5.42857
2661	M	F12	2020-01-11	+	2020-02-17	93.92	A	5.28571
2024	M	F12	2019-05-08	+	2019-06-17	93.87	A	5.71429
2	M	F2	2015-03-07	+	2015-06-08	93.79	A	13.2857
2813	M	F14	2020-07-04	+	2020-08-05	93.64	A	4.57143
1295	M	F7	2018-03-12	+	2018-04-24	93.59	A	6.14286
715	M	F7	2017-08-30	+	2017-10-02	93.48	A	4.71429
2607	M	F12	2019-12-16	+	2020-01-20	93.47	A	5
1144	F	F8	2017-12-22	+	2018-04-10	93.45	A	15.5714
330	F	F6	2016-12-28	+	2017-02-07	93.41	A	5.85714
44	M	F4	2015-10-03	+	2016-03-15	93.31	A	23.4286
2591	F	F11	2019-11-29	+	2020-02-03	93.21	A	9.42857
792	M	F8	2017-10-02	+	2017-11-07	93.2	A	5.14286
1244	F	F9	2018-02-02	+	2018-04-10	93.03	A	9.57143
115	M	F4	2016-03-12	+	2016-04-12	93.01	A	4.42857
2921	F	F15	2020-10-13	+	2020-11-18	92.92	A	5.14286
1188	F	F8	2017-12-25	+	2018-04-10	92.9	A	15.1429
1261	F	F8	2018-03-01	+	2018-04-24	92.84	A	7.71429
45	F	F4	2015-10-03	+	2016-03-15	92.76	A	23.4286
1751	M	F10	2018-12-10	+	2019-01-11	92.49	A	4.57143
81	M	F5	2016-02-12	+	2016-03-15	92.48	A	4.57143
736	M	F7	2017-08-30	+	2017-10-02	92.15	A	4.71429
1826	M	F9	2019-01-10	+	2019-02-12	91.87	A	4.71429
1262	F	F8	2018-03-01	+	2018-04-24	91.33	A	7.71429
1240	M	F9	2018-02-02	+	2018-03-27	91.1	A	7.57143
67	F	F4	2016-01-20	+	2016-02-22	91.03	A	4.71429
2202	M	F11	2019-07-15	+	2019-08-26	91.02	A	6
2437	F	F11	2019-10-17	+	2020-01-08	90.91	A	11.8571
70	M	F4	2016-01-22	+	2016-02-22	90.84	A	4.42857
57	M	F4	2015-12-25	+	2016-03-15	90.45	A	11.5714
2460	F	F11	2019-10-22	+	2020-01-08	90.26	A	11.1429
2481	M	F12	2019-10-27	+	2019-12-16	90.06	A	7.14286
2624	F	F13	2019-12-20	+	2020-02-03	89.9	A	6.42857
2893	F	F15	2020-09-24	+	2020-11-05	89.56	A	6
2618	M	F13	2019-12-20	+	2020-01-20	89.22	A	4.42857
1	M	F2	2015-03-07	+	2015-06-08	89.01	A	13.2857
1173	F	F8	2017-12-25	+	2018-04-10	88.99	A	15.1429
1531	M	F9	2018-09-12	+	2018-10-17	88.96	A	5
1104	F	F8	2017-12-21	+	2018-04-10	88.7	A	15.7143
2435	F	F11	2019-10-17	+	2020-01-08	88.28	A	11.8571
1967	M	F11	2019-03-25	+	2019-05-10	88.25	A	6.57143
333	M	F6	2017-01-01	+	2017-02-07	87.83	A	5.28571
2794	M	F13	2020-07-03	+	2020-08-05	87.26	A	4.71429
26	F	F3	2015-05-25	+	2015-07-16	87.22	A	7.42857
113	M	F4	2016-03-12	+	2016-04-12	86.98	A	4.42857
703	M	F9	2017-08-10	+	2017-09-25	86.57	A	6.57143
793	M	F8	2017-10-02	+	2017-11-07	86.26	A	5.14286
2779	F	F13	2020-05-18	+	2020-07-09	86.16	A	7.42857
1152	F	F8	2017-12-22	+	2018-04-10	86.04	A	15.5714
48	F	F3	2015-10-19	+	2016-03-15	85.91	A	21.1429
46	M	F3	2015-10-19	+	2016-03-15	85.85	A	21.1429
2351	M	F11	2019-09-27	+	2019-11-11	85.65	A	6.42857
323	M	F6	2016-12-28	+	2017-02-07	85.56	A	5.85714
2436	F	F11	2019-10-17	+	2020-01-08	85.22	A	11.8571
1358	F	F10	2018-06-04	+	2018-08-01	85.21	A	8.28571
901	M	F9	2017-10-19	+	2017-12-01	85.17	A	6.14286
131	M	F5	2016-04-22	+	2016-05-27	84.93	A	5
178	M	F6	2016-05-11	+	2016-07-01	84.49	A	7.28571
1512	F	F9	2018-09-03	+	2018-11-09	84.3	A	9.57143
2736	F	F13	2020-04-21	+	2020-05-27	84.27	A	5.14286
838	M	F7	2017-10-02	+	2017-11-13	83.95	A	6
2613	F	F12	2019-12-16	+	2020-02-03	83.8	A	7
50	F	F4	2015-12-07	+	2016-03-15	83.78	A	14.1429
1587	F	F10	2018-10-26	+	2018-12-07	83.76	A	6
76	F	F4	2016-01-22	+	2016-02-22	83.28	A	4.42857
1556	F	F9	2018-09-13	+	2018-11-09	83.25	A	8.14286
2023	M	F12	2019-05-08	+	2019-06-17	83.24	A	5.71429
2735	F	F13	2020-04-21	+	2020-05-27	83	A	5.14286
71	M	F4	2016-01-22	+	2016-02-22	82.96	A	4.42857
1966	M	F11	2019-03-25	+	2019-05-10	82.94	A	6.57143
2188	M	F12	2019-07-05	+	2019-08-07	82.8	A	4.71429
2886	F	F13	2020-08-27	+	2020-11-05	82.74	A	10
86	F	F5	2016-02-12	+	2016-03-15	81.72	A	4.57143
2711	F	F13	2020-02-09	+	2020-11-05	81.09	A	38.5714
1101	F	F8	2017-12-21	+	2018-04-10	80.92	A	15.7143
6	M	F2	2015-03-08	+	2015-06-08	80.9	A	13.1429
2797	F	F13	2020-07-03	+	2020-08-05	80.67	A	4.71429
641	M	F7	2017-07-31	+	2017-09-06	80.44	A	5.28571
1683	M	F9	2018-11-16	+	2019-01-11	79.22	B	8
1948	M	F10	2019-03-18	+	2019-04-26	79.18	B	5.57143
85	F	F5	2016-02-12	+	2016-03-15	79.07	B	4.57143
663	M	F8	2017-08-01	+	2017-09-06	78.66	B	5.14286
1227	F	F8	2018-01-26	+	2018-04-10	78.65	B	10.5714
75	F	F4	2016-01-22	+	2016-02-22	77.91	B	4.42857
2520	F	F12	2019-11-05	+	2020-01-08	77.72	B	9.14286
2513	F	F12	2019-11-05	±	2020-01-08	77.32	B	9.14286
2492	M	F11	2019-11-01	+	2019-12-16	77.12	B	6.42857
2666	M	F12	2020-01-13	+	2020-02-17	76.84	B	5
1478	F	F9	2018-08-30	+	2018-11-09	76.59	B	10.1429
2930	F	F13	2020-10-15	+	2020-11-18	76.36	B	4.85714
175	F	F5	2016-05-06	+	2016-06-08	76.27	B	4.71429
1190	F	F8	2017-12-25	+	2018-04-10	75.46	B	15.1429
1168	M	F8	2017-12-25	+	2018-02-26	74.2	B	9
335	F	F6	2017-01-01	+	2017-02-07	73.37	B	5.28571
25	F	F3	2015-05-25	+	2015-07-16	73.05	B	7.42857
1860	M	F9	2019-01-11	+	2019-02-12	72.14	B	4.57143
1532	M	F9	2018-09-12	+	2018-10-17	71.79	B	5
1519	M	F9	2018-09-03	+	2018-11-09	71.07	B	9.57143
1294	M	F7	2018-03-12	+	2018-04-24	70.81	B	6.14286
2486	F	F12	2019-10-27	±	2020-01-08	70.8	B	10.4286
2817	F	F14	2020-07-04	+	2020-08-05	69.77	B	4.57143
2894	F	F15	2020-09-24	+	2020-11-05	68.63	B	6
1217	F	F9	2018-01-26	+	2018-04-10	68.62	B	10.5714
72	M	F4	2016-01-22	+	2016-02-22	68.13	B	4.42857
1103	F	F8	2017-12-21	+	2018-04-10	67.81	B	15.7143
2738	F	F13	2020-04-21	+	2020-05-27	67.13	B	5.14286
1812	M	F9	2019-01-10	+	2019-02-12	66.33	B	4.71429
2950	F	F14	2020-10-16	+	2020-11-18	65.68	B	4.71429
1128	F	F8	2017-12-21	+	2018-04-10	65.15	B	15.7143
2756	F	F14	2020-04-21	+	2020-05-27	64.58	B	5.14286
1540	F	F9	2018-09-12	+	2018-10-17	64.19	B	5
1278	F	F8	2018-03-01	+	2018-04-24	64.09	B	7.71429
1348	F	F8	2018-06-04	+	2018-08-01	63.45	B	8.28571
1557	F	F9	2018-09-13	+	2018-11-09	63.04	B	8.14286
84	F	F5	2016-02-12	+	2016-03-15	62.03	B	4.57143
2814	M	F14	2020-07-04	+	2020-08-05	61.75	B	4.57143
61	F	F4	2015-12-25	+	2016-03-15	61.12	B	11.5714
110	F	F4	2016-03-01	+	2016-04-12	60.41	B	6
973	M	F8	2017-11-06	+	2018-03-05	60.12	B	17
42	M	F4	2015-10-03	+	2016-03-15	59.2	C	23.4286
2806	F	F13	2020-07-01	+	2020-08-05	58.85	C	5
1219	F	F9	2018-01-26	+	2018-04-10	57.72	C	10.5714
2482	M	F12	2019-10-27	+	2019-12-16	56.21	C	7.14286
2328	M	F12	2019-09-12	+	2019-10-18	54.57	C	5.14286
1521	F	F9	2018-09-03	+	2018-11-09	53.11	C	9.57143
31	M	F3	2015-08-12	+	2016-03-15	48.45	C	30.8571
73	M	F4	2016-01-22	+	2016-02-22	47.96	C	4.42857
2887	F	F13	2020-08-27	±	2020-11-05	47.35	C	10
2592	F	F11	2019-11-29	±	2020-02-03	46.97	C	9.42857
393	M	F7	2017-04-02	+	2017-06-06	45.45	C	9.28571
128	F	F5	2016-04-20	+	2016-05-27	44.53	C	5.28571
2341	M	F11	2019-09-26	+	2019-11-11	44.29	C	6.57143
428	M	F7	2017-04-04	+	2017-06-06	44.17	C	9
2755	F	F14	2020-04-21	±	2020-05-27	43.21	C	5.14286
1215	F	F9	2018-01-26	+	2018-04-10	41.75	C	10.5714
1331	M	F9	2018-04-20	+	2018-05-23	37.81	D	4.71429
640	M	F7	2017-07-31	+	2017-09-06	34.84	D	5.28571
56	F	F5	2015-12-21	+	2016-03-15	33.77	D	12.1429
51	F	F4	2015-12-07	+	2016-03-15	33.2	D	14.1429
1364	F	F9	2018-06-11	+	2018-08-01	21.58	D	7.28571
1243	F	F9	2018-02-02	+	2018-04-10	19.12	D	9.57143
2895	F	F15	2020-09-24	±	2020-11-05	18.1	D	6
1827	M	F9	2019-01-10	+	2019-02-12	10.1	D	4.71429
2579	F	F12	2019-11-26	±	2020-02-03	0.56	D	9.85714
1357	F	F10	2018-06-04	+	2018-08-01	0.5	D	8.28571

### Sheet: ST 6B. MAC21 and TcHSA21rat
Gene name	Gene start (bp)	Rat ortholog	Eu(HSA21 PCG, FPKM)	TcRat21(HSA21 PCG, FPKM)	Eu(HSA21 rat ortholog, FPKM)	TcRat21(HSA21 rat ortholog, FPKM)	HSA21 ortholog ratio (TcRat21/Eu)	TcRat21 (HSA21)/Eu(HSA21 rat ortholog)	TcRat21 (HSA21+ ortholog)/Eu(HSA21 ortholog)	Note		Gene name(verified list)	Gene start (bp)	Mouse ortholog	Eu(HSA21 PCG, FPKM)	MAC21(HSA21 PCG, FPKM)	Eu(HSA21 mouse ortholog, FPKM)	MAC21(HSA21 mouse ortholog, FPKM)	Note	HSA21 orthologs ratio (MAC21/Eu)	MAC21(HSA21)/Eu(HSA21 rat orthologs)	MAC21 (HSA21+ orthologs)/Eu(HSA21 orthologs)
RBM11	14216130	Rbm11	0	0.258226	3.54293	3.87689	1.09426	0.0728849	1.16715			RBM11	14216130	Rbm11	0	1.46976	1.77231	1.96388		1.10809	0.829291	1.93738
HSPA13	14371115	Hspa13	0.00889168	16.1438	24.6805	24.7436	1.00256	0.654112	1.65667			HSPA13	14371115	Hspa13	0	9.84258	12.7905	13.3927		1.04708	0.769523	1.8166
NRIP1	14961235	Nrip1	0	4.37803	5.70174	6.04313	1.05987	0.767841	1.82772			NRIP1	14961235	Nrip1	0	0	8.14529	8.45789	deletion A	1.03838	0	1.03838
USP25	15730025	Usp25	0	5.78019	6.39596	6.22508	0.973283	0.903725	1.87701			USP25	15730025	Usp25	0	0	4.08162	4.50271	deletion A	1.10317	0	1.10317
CXADR	17513043	Cxadr	0	19.9963	86.3484	87.3321	1.01139	0.231577	1.24297			CXADR	17512382	Cxadr	0	16.2996	84.9885	82.3576		0.969044	0.191786	1.16083
BTG3	17593653	Btg3	0	8.3383	7.74433	7.1074	0.917755	1.0767	1.99445			BTG3	17593653	Btg3	0	7.36962	3.67448	3.36549		0.915909	2.00562	2.92153
C21orf91	17788974	RGD1563888	0.0221761	2.52916	3.91758	3.6026	0.919598	0.645592	1.56519			C21orf91	17788967	D16Ertd472e	0	0.400897	2.01774	2.22526		1.10285	0.198686	1.30153
CHODL	17901263	Chodl	0	0	5.20143	4.80397	0.923586	0	0.923586	Deletion 1		CHODL	17901263	Chodl	0	0	1.83581	2.20986	deletion B	1.20375	0	1.20375
NCAM2	20998409	Ncam2	0.0190397	0.00297878	16.8135	17.5049	1.04112	0.000177166	1.0413	Deletion 1		NCAM2	20998315	Ncam2	0	0	6.31373	6.97813	deletion B	1.10523	0	1.10523
MRPL39	25585656	Mrpl39	0	7.46223	13.1416	14.632	1.11341	0.567833	1.68124			MRPL39	25585656	Mrpl39	0	4.50746	8.83678	9.12839		1.033	0.510079	1.54308
JAM2	25639258	Jam2	0	3.65149	7.7165	8.89469	1.15268	0.473205	1.62589			JAM2	25639272	Jam2	0.0137488	2.75162	5.92	6.85729		1.15833	0.464801	1.62313
ATP5PF	25716503	Atp5j	0	64.8669	142.104	126.275	0.88861	0.456475	1.34508			ATP5J(ATP5PF)	25716503	Atp5j	0	59.5415	185.142	182.995		0.988403	0.321599	1.31
GABPA	25734570	Gabpa	0	3.67704	6.84358	7.32076	1.06973	0.537298	1.60702			GABPA	25734570	Gabpa	0	3.67876	9.11873	9.49885		1.04169	0.403429	1.44511
APP	25880550	App	0.16157	174.205	418.225	417.371	0.997958	0.416534	1.41449			APP	25880550	App	0.0446956	211.048	216.581	225.266		1.0401	0.974453	2.01455
CYYR1	26466209	Cyyr1	0	1.21987	1.8354	1.7306	0.942901	0.664634	1.60754			CYYR1	26466209	Cyyr1	0	1.24778	0.995447	0.985583		0.990091	1.25349	2.24358
ADAMTS1	26835755	Adamts1	0	1.1098	1.19237	1.22411	1.02662	0.930751	1.95737			ADAMTS1	26835747	Adamts1	0	0.361715	2.3705	2.59141		1.09319	0.15259	1.24578
N6AMT1	28872191	N6amt1	0	0	8.8025	9.25781	1.05173	0	1.05173	Deletion 2		N6AMT1	28872191	N6amt1	0	3.20163	9.83101	10.1127		1.02865	0.325666	1.35432
LTN1	28928144	Ltn1	0	0	9.12592	8.9897	0.985073	0	0.985073	Deletion 2		LTN1	28928144	Ltn1	0	6.04537	8.00445	7.83264		0.978536	0.755251	1.73379
RWDD2B	29004384	Rwdd2b	0	0	9.59439	8.9003	0.927657	0	0.927657	Deletion 2		RWDD2B	29004384	Rwdd2b	0	4.13483	5.13885	5.35866		1.04277	0.804622	1.8474
USP16	29024629	Usp16	0	0	14.8915	14.047	0.94329	0	0.94329	Deletion 2		USP16	29024629	Usp16	0	8.58814	32.954	34.8736		1.05825	0.26061	1.31886
CCT8	29055805	Cct8	0	0	127.459	122.651	0.962278	0	0.962278	Deletion 2		CCT8	29055805	Cct8	0	37.3608	120.764	118.548		0.98165	0.30937	1.29102
BACH1	29194071	Bach1	0	0	7.73586	7.45925	0.964243	0	0.964243	Deletion 2		BACH1	29194071	Bach1	0	3.48748	10.8964	10.2036		0.936419	0.320058	1.25648
GRIK1	29536933	Grik1	0	0	10.108	9.38971	0.928938	0	0.928938	Deletion 2		GRIK1	29536933	Grik1	0.013134	4.28641	8.64084	10.196		1.17998	0.496064	1.67604
TIAM1	31118416	Tiam1	0.0458992	5.79627	6.90442	6.89287	0.998327	0.839501	1.83783			TIAM1	31118416	Tiam1	0	6.33115	12.0605	11.2349		0.931545	0.524949	1.45649
SOD1	31659622	Sod1	0	148.986	295.565	277.877	0.940155	0.504072	1.44423			SOD1	31659622	Sod1	0.0351572	98.8571	257.865	263.338		1.02122	0.383368	1.40459
SCAF4	31671033	Scaf4	0.00604622	6.75186	9.98848	9.16317	0.917374	0.675965	1.59334			SCAF4	31671033	Scaf4	0	6.82538	11.1157	10.4029		0.935874	0.614031	1.54991
HUNK	31873020	Hunk	0	4.43374	4.00903	4.39129	1.09535	1.10594	2.20129			HUNK	31873315	Hunk	0	5.04	9.0021	7.93823		0.88182	0.559869	1.44169
MIS18A	32268228	Mis18a	0	4.50594	2.14564	2.44744	1.14066	2.10004	3.2407			MIS18A	32268219	Mis18a	0	2.8221	8.3013	7.70046		0.927621	0.339959	1.26758
URB1	32311018	Urb1	0	4.83788	6.34743	6.47416	1.01997	0.762179	1.78214			URB1	32311018	Urb1	0	4.58655	4.5031	4.5091		1.00133	1.01853	2.01986
CFAP298	32592079	RGD1306954	0	30.36	24.8782	25.833	1.03838	1.22035	2.25872			C21orf59(CFAP298)	32592079	1110004E09Rik	0	20.0423	21.1363	20.0423		0.948241	0.948241	1.89648
SYNJ1	32628759	Synj1	0	11.56	30.5724	29.9221	0.978729	0.378119	1.35685			SYNJ1	32628759	Synj1	0.0567385	10.7838	37.0265	36.0915		0.974748	0.291245	1.26599
PAXBP1	32733899	Paxbp1	0.42331	15.3604	24.4061	28.8333	1.1814	0.629367	1.81076			PAXBP1	32733899	Paxbp1	0	12.4431	45.8587	48.532		1.05829	0.271336	1.32963
OLIG2	33025935	Olig2	0	9.96525	25.3146	19.6533	0.776362	0.393656	1.17002			OLIG2	33025845	Olig2	0	2.42165	9.03751	7.82321		0.865638	0.267955	1.13359
OLIG1	33070141	Olig1	0	28.3131	65.6466	39.9007	0.607811	0.431296	1.03911			OLIG1	33070144	Olig1	0	8.2055	25.8971	23.7329		0.916431	0.31685	1.23328
IFNAR2	33229901	Ifnar2	0	5.98889	8.23037	8.07509	0.981133	0.727657	1.70879			IFNAR2	33229901	Ifnar2	0	7.82719	11.6232	13.6467	RNA-seq readthough	1.17409	0.673411	1.8475
IL10RB	33266367	Il10rb	0	3.78078	2.35583	2.41097	1.02341	1.60486	2.62827			IL10RB	33266358	Il10rb	0	7.82719	11.6232	13.6467		1.17409	0.673411	1.8475
IFNAR1	33324429	Ifnar1	0	9.1951	35.5565	37.0238	1.04127	0.258605	1.29987			IFNAR1	33324477	Ifnar1	0	4.71079	24.5202	24.1621		0.985396	0.192119	1.17751
IFNGR2	33402896	Ifngr2	0.00897189	15.91	29.2999	28.6773	0.978751	0.543005	1.52176			IFNGR2	33402896	Ifngr2	0	13.4129	39.9403	37.4209		0.936921	0.335824	1.27274
TMEM50B	33432485	Tmem50b	0	7.99208	45.2939	44.0485	0.972504	0.176449	1.14895			TMEM50B	33432485	Tmem50b	0	11.3277	32.0019	32.9299		1.029	0.35397	1.38297
GART	33503931	Gart	0	23.6901	31.3272	31.5957	1.00857	0.756215	1.76479			GART	33503931	Gart	0	19.4637	15.4625	15.44		0.998545	1.25877	2.25731
SON	33543038	Son	0.670109	26.5841	36.468	37.2142	1.02046	0.728971	1.74943			SON	33542618	Son	1.77202	39.1344	122.032	172.386		1.41263	0.32069	1.73332
DONSON	33559542	Donson	0.538999	6.02056	16.567	18.1927	1.09813	0.363407	1.46154			DONSON	33559542	Donson	0.132945	126.81	257.57	251.285	RNA-seq readthough	0.975599	0.492332	1.46793
ATP5PO	33903453	Atp5o	0.022275	103.076	222.878	196.101	0.879858	0.462477	1.34234			ATP5O	33903453	Atp5o	0.132945	126.81	257.57	251.285		0.975599	0.492332	1.46793
CRYZL1	33589341	Cryzl1	0	23.7254	33.1336	32.6211	0.984532	0.716053	1.70058			CRYZL1	33589341	Cryzl1	0	24.6556	38.6478	39.4765		1.02144	0.637956	1.6594
ITSN1	33642400	Itsn1	0	17.9056	24.538	27.0737	1.10334	0.729709	1.83305			ITSN1	33642400	Itsn1	0	25.0076	44.2919	39.0867		0.88248	0.564609	1.44709
MRPS6	34073224	LOC100360017	0	43.6878	64.3693	58.6147	0.9106	0.678706	1.58931			MRPS6	34073224	Mrps6	0	28.2479	35.1575	34.686		0.986589	0.803467	1.79006
KCNE2	34364024	Kcne2	0	0.333697	9.10991	10.9315	1.19996	0.0366301	1.23659			KCNE2	34364024	Kcne2	0	0.57189	1.59149	2.31638		1.45548	0.359343	1.81482
SMIM11A	34375480	Smim11a	0	0.535321	34.7292	33.2109	0.956282	0.0154142	0.971696			SMIM11(SMIM11A)	34375480	Smim11	0	0.9772	13.8464	14.3167		1.03397	0.0705743	1.10454
RCAN1	34513142	Rcan1	0.20524	31.3602	47.1838	47.634	1.00954	0.664639	1.67418			RCAN1	34513142	Rcan1	0	0.193183	27.8418	26.8315		0.963713	0.0069386	0.970651
CLIC6	34669389	Clic6	0	5.94782	6.96082	8.57375	1.23172	0.854471	2.08619			CLIC6	34669389	Clic6	0	3.49691	1.47623	2.28558		1.54825	2.36881	3.91707
SETD4	36034541	Setd4	0	17.2042	18.7777	19.143	1.01945	0.916204	1.93566			SETD4	36034541	Setd4	0	11.61	6.18899	6.74725		1.0902	1.87591	2.96611
CBR1	36069941	Cbr1	0.0542607	61.0305	8.75635	8.07875	0.922616	6.96986	7.89247			CBR1	36069941	Cbr1	0	15.8982	33.9047	35.1142		1.03567	0.468908	1.50458
CBR3	36135079	Cbr3	0	0.774162	5.54796	5.16679	0.931295	0.13954	1.07084			CBR3	36134912	Cbr3	0	0	2.20512	2.51308		1.13966	0	1.13966
DOP1B(DOPEY2)	36156782	Dopey2	0	11.5347	13.5511	12.1491	0.89654	0.8512	1.74774			DOPEY2(DOP1B)	36156782	Dopey2	0	0.0613286	13.4583	12.6229		0.937927	0.00455694	0.942484
MORC3	36320189	Morc3	0	1.33554	16.6339	15.764	0.947703	0.0802903	1.02799			MORC3	36320189	Morc3	0	3.09363	11.1109	10.6911	RNA-seq readthough	0.962217	0.278432	1.24065
CHAF1B	36385392	Chaf1b	0	2.3813	2.15402	2.35951	1.0954	1.10551	2.20091			CHAF1B	36385378	Chaf1b	0	3.09363	6.53334	6.63		1.01479	0.473514	1.48831
HLCS	36750888	Hlcs	0	5.52002	1.56539	1.66669	1.06471	3.52629	4.591			HLCS	36750888	Hlcs	0	4.40028	2.21141	2.47137		1.11755	1.98981	3.10736
PIGP	37059170	Pigp	0	10.6894	22.1855	20.7958	0.93736	0.481819	1.41918			PIGP	37059170	Pigp	0	6.89456	30.8241	28.6662		0.929993	0.223674	1.15367
TTC3	37073226	Ttc3	0.0908393	133.096	201.067	174.96	0.870158	0.661949	1.53211			TTC3	37073226	Ttc3	0	87.9523	259.649	244.034		0.939861	0.338735	1.2786
VPS26C(DSCR3)	37223420	Dscr3	0	18.7287	20.5906	20.2609	0.983988	0.909575	1.89356			DSCR3(VPS26C)	37223420	Dscr3	0	15.2806	24.7426	25.0118		1.01088	0.617583	1.62846
DYRK1A	37365573	Dyrk1a	1.72685	26.0343	20.0293	21.2921	1.06305	1.29981	2.36286			DYRK1A	37365790	Dyrk1a	0.00558786	17.5915	23.6118	23.5135		0.995837	0.74503	1.74087
KCNJ6	37607373	Kcnj6	0	0.443864	5.57309	4.98768	0.894958	0.0796441	0.974602			KCNJ6	37607376	Kcnj6	0	1.06518	2.07336	2.08773		1.00693	0.513746	1.52068
ERG	38380027	Erg	0	0.67094	1.77238	1.58211	0.892647	0.378553	1.2712			ERG	38380027	Erg	0	0.36729	2.82167	2.21647		0.785517	0.130168	0.915685
ETS2	38805307	Ets2	0	6.32048	10.1354	9.218	0.909486	0.623604	1.53309			ETS2	38805307	Ets2	0	4.25749	9.60998	9.57314		0.996166	0.443028	1.43919
PSMG1	39174769	Psmg1	0	18.1015	54.1012	53.867	0.995671	0.334586	1.33026			PSMG1	39174769	Psmg1	0	15.6183	61.3305	57.8396	RNA-seq readthough	0.943081	0.254658	1.19774
BRWD1	39184176	Brwd1	0.0168029	33.3571	4.18704	4.59723	1.09797	7.96675	9.06472			BRWD1	39184176	Brwd1	0	25.6729	61.3305	57.8396		0.943081	0.418599	1.36168
HMGN1	39342315	Hmgn1	0	63.7988	93.9537	98.2956	1.04621	0.679045	1.72526			HMGN1	39342315	Hmgn1	0.0721298	70.3674	72.0593	72.2519		1.00267	0.976521	1.97919
WRB	39377698	Wrb	0	40.8144	63.0444	62.9144	0.997938	0.647391	1.64533			WRB	39380244	Wrb	0	30.0914	27.3512	27.6271		1.01009	1.10019	2.11027
B3GALT5	39556442	B3galt5	0	0.182701	3.846	4.43498	1.15314	0.0475042	1.20065			B3GALT5	39556442	B3galt5	0	0.325928	1.19991	1.59759		1.33142	0.271627	1.60305
PCP4	39867438	Pcp4	0	36.503	246.696	217.701	0.882467	0.147968	1.03043			PCP4	39867317	Pcp4	0	25.9889	58.7122	60.2461		1.02613	0.442649	1.46877
DSCAM	40010999	Dscam	0.00393375	3.90238	13.8997	14.697	1.05736	0.280753	1.33811			DSCAM	40010999	Dscam	0	3.06501	8.57138	9.27568		1.08217	0.357587	1.43976
PRDM15	41798225	Prdm15	0	3.60302	5.81895	4.34625	0.746913	0.619187	1.3661			PRDM15	41798225	Prdm15	0	3.38301	7.19298	5.23082		0.727212	0.470321	1.19753
C2CD2	41885112	C2cd2	0	11.7254	5.53467	5.57072	1.00651	2.11854	3.12505			C2CD2	41885112	C2cd2	0	9.60761	3.55001	3.36831		0.948817	2.70636	3.65518
ZBTB21	41986831	Zbtb21	0	1.82613	4.39037	3.66939	0.835781	0.41594	1.25172			ZBTB21	41986831	Zbtb21	0	1.69286	3.02071	2.45032		0.811174	0.560418	1.37159
ABCG1	42199689	Abcg1	0.0118448	6.43795	9.70161	10.6212	1.09479	0.663596	1.75838			ABCG1	42199689	Abcg1	0	1.302	2.95725	2.7634		0.934449	0.440274	1.37472
RSPH1	42472486	Rsph1	0	4.84905	6.98088	6.13453	0.878762	0.694619	1.57338			RSPH1	42472486	Rsph1	0	3.11871	3.80567	3.84483		1.01029	0.81949	1.82978
SLC37A1	42496008	Slc37a1	0	20.2493	3.66578	3.38161	0.92248	5.52387	6.44635			SLC37A1	42496008	Slc37a1	0	6.23685	3.36813	3.3518		0.995152	1.85172	2.84688
PDE9A	42653621	Pde9a	0	7.84035	22.528	23.6267	1.04877	0.348027	1.3968			PDE9A	42653636	Pde9a	0	2.18472	37.5082	31.7553		0.846623	0.0582465	0.904869
WDR4	42843094	Wdr4	0	6.43068	5.22552	5.1414	0.983902	1.23063	2.21453			WDR4	42843094	Wdr4	0	5.31804	20.1122	18.7865		0.934085	0.264419	1.1985
NDUFV3	42879644	Ndufv3	0	6.5163	180.206	159.721	0.886325	0.0361603	0.922485			NDUFV3	42879644	Ndufv3	0	7.88858	102.881	103.468		1.00571	0.0766767	1.08238
PKNOX1	42974510	Pknox1	0.834772	3.60422	7.54954	6.45451	0.854954	0.477409	1.33236			PKNOX1	42974510	Pknox1	0	2.87769	9.06017	7.56982		0.835505	0.31762	1.15313
CBS	43053191	Cbs	0	28.5925	16.8676	17.5439	1.04009	1.69512	2.73521			CBS	43053191	Cbs	0	30.138	9.98579	10.1743		1.01888	3.01809	4.03697
U2AF1	43092956	U2af1	0.0307295	2.78584	106.727	111.43	1.04407	0.0261025	1.07017			U2AF1	43092956	U2af1	0.208775	4.19253	76.4965	71.3065		0.932154	0.0548068	0.986961
SIK1	43414483	Sik1	0	0	5.09196	4.79525	0.94173	0	0.94173			SIK1	43414515	sik1	0	0	7.80134	8.24173		1.05645	0	1.05645
RRP1B	43659560	Rrp1b	0	8.18483	10.9137	10.5429	0.966024	0.749959	1.71598			RRP1B	43659548	Rrp1b	0	7.24296	13.6176	12.5713		0.923166	0.531882	1.45505
PDXK	43719094	Pdxk	0	34.2437	22.2788	25.3168	1.13636	1.53705	2.67342			PDXK	43719094	Pdxk	0	24.5337	10.3336	11.4902		1.11193	2.37417	3.48609
CSTB	43772511	Cstb	0	16.676	80.0794	75.908	0.947909	0.208243	1.15615			CSTB	43772511	Cstb	0	11.9492	28.556	30.4021		1.06465	0.418448	1.4831
RRP1	43789513	Rrp1	0.00714652	32.2445	47.7907	48.188	1.00831	0.674702	1.68302			RRP1	43789513	Rrp1	0	21.2896	127.007	120.123		0.945798	0.167625	1.11342
AGPAT3	43865223	Agpat3	0	8.1488	26.6225	25.6236	0.962479	0.306087	1.26857			AGPAT3	43865186	Agpat3	0	5.16267	45.6483	49.3714		1.08156	0.113097	1.19466
TRAPPC10	44012309	Trappc10	0	7.00029	21.9643	22.0718	1.00489	0.318712	1.32361			TRAPPC10	44012319	Trappc	0	11.2222	24.4432	24.0789		0.985096	0.459113	1.44421
PWP2	44107373	Pwp2	0	3.01309	16.1679	16.203	1.00217	0.186362	1.18853			PWP2	44107290	Pwp2	0	1.41846	12.2384	11.1014		0.907096	0.115902	1.023
GATD3A(C21orf33)	44133610	RGD1303003	0	11.5355	89.9745	90.1567	1.00203	0.128208	1.13023			C21orf33(GATD3A)	44133605	D10Jhu81e	0	3.697	18.8551	20.5555		1.09018	0.196074	1.28626
PFKL	44300051	Pfkl	0	66.6898	68.1831	68.5791	1.00581	0.978099	1.98391			PFKL	44300051	Pfkl	0	11.3667	25.1507	26.5261		1.05469	0.451944	1.50663
CFAP410(C21orf2)	44328944	RGD1309594	0	7.98496	25.8107	25.4306	0.985274	0.309366	1.29464			C21orf2(CFAP410)	44328944	1810043G02Rik	0	1.60983	16.6563	15.5253		0.932098	0.0966499	1.02875
TRPM2	44350163	Trpm2	0	12.8226	2.55953	2.81167	1.09851	5.00975	6.10826			TRPM2	44350163	Trpm2	0	8.00382	3.36179	4.39875		1.30845	2.38082	3.68928
LRRC3	44455510	Lrrc3	0	6.73826	9.15411	10.2231	1.11678	0.736091	1.85287			LRRC3	44455486	Lrrc3	0	2.87739	11.612	10.9662		0.944385	0.247795	1.19218
UBE2G2	44768580	Ube2g2	0	25.6009	45.2052	42.6589	0.943672	0.566326	1.51			UBE2G2	44768580	Ube2g2	0	22.0446	158.859	158.211	RNA-seq readthough	0.995921	0.138768	1.13469
SUMO3	44805617	Sumo3	0	51.2714	124.471	126.51	1.01638	0.411914	1.4283			SUMO3	44805617	Sumo3	0.0185075	31.7186	158.859	158.211		0.995921	0.199665	1.19559
PTTG1IP	44849585	Pttg1ip	0	22.1192	31.2048	32.2587	1.03377	0.70884	1.74261			PTTG1IP	44849585	Pttg1ip	0	20.2084	21.652	23.0617		1.06511	0.933327	1.99843
FAM207A	44940012	Fam207a	0	13.6597	30.2827	28.896	0.954208	0.451073	1.40528			FAM207A	44940010	Fam207a	0	7.65307	8.42304	8.04911		0.955606	0.908588	1.86419
ADARB1	45073853	Adarb1	0	1.93374	22.9234	22.0217	0.960665	0.0843566	1.04502			ADARB1	45073853	Adarb1	0	0.511529	18.0394	19.8897		1.10257	0.0283562	1.13093
POFUT2	45263928	Pofut2	0	27.2186	14.9352	14.5504	0.974235	1.82245	2.79668			POFUT2	45263928	Pofut2	0	19.0618	9.31953	10.0212		1.07529	2.04536	3.12065
COL18A1	45405137	Col18a1	0	2.62819	6.49245	8.74395	1.34679	0.404807	1.75159			COL18A1	45405137	Col18a1	0	0	6.48156	7.00659	deletion D	1.081	0	1.081
SLC19A1	45493572	Slc19a1	0	16.4665	8.61332	9.49203	1.10202	1.91175	3.01377			SLC19A1	45493572	Slc19a1	0	0	15.736	15.6459	deletion D	0.994274	0	0.994274
PCBP3	45643694	Pcbp3	2.18358	3.5643	29.7636	29.733	0.998972	0.119754	1.11873			PCBP3	45643694	Pcbp3	0	0	20.3467	30.3115	deletion D	1.48975	0	1.48975
COL6A1	45981737	Col6a1	0	0.907079	5.18587	6.56167	1.2653	0.174914	1.44021			COL6A1	45981737	Col6a1	0	0	10.1865	13.5372	deletion D	1.32894	0	1.32894
COL6A2	46098097	Col6a2	0	1.24686	7.71086	9.70362	1.25844	0.161702	1.42014			COL6A2	46098097	Col6a2	0	0.144449	6.21044	8.96354	deletion D	1.4433	0.0232591	1.46656
LSS	46188141	Lss	0	22.2119	31.5821	27.4518	0.86922	0.703307	1.57253			LSS	46188141	Lss	0	0	26.4025	25.3935	deletion D	0.961784	0	0.961784
MCM3AP	46235133	Mcm3ap	0	20.5683	17.6297	17.9619	1.01884	1.16668	2.18553			MCM3AP	46235126	Mcm3ap	0	13.3203	14.3199	13.8148		0.964727	0.930195	1.89492
PCNT	46324141	Pcnt	0	9.3965	2.88927	3.22329	1.11561	3.25221	4.36781			PCNT	46324122	Pcnt	0	10.8025	4.49371	3.84221		0.85502	2.40392	3.25894
DIP2A	46458891	Dip2a	0	24.7163	19.5112	19.9521	1.0226	1.26677	2.28937			DIP2A	46458899	Dip2a	0	33.4089	27.0201	24.9722		0.924208	1.23645	2.16065
S100B	46598604	S100b	0	29.6983	63.3924	64.6729	1.0202	0.468484	1.48868			S100B	46598962	S100b	0	16.3764	1.19	2.59793		2.18313	13.7617	15.9448
PRMT2	46635595	Prmt2	0	114.607	92.6845	86.1757	0.929775	1.23653	2.1663			PRMT2	46635595	Prmt2	0	60.2429	74.0751	73.1433		0.987421	0.813268	1.80069
