## Supplementary table 9 for "The first transchromosomic rat model with human chromosome 21 shows robust Down syndrome features"

### Sheet: Sheet1
Supplementary Table 9 Experimental animal information
Figure	Experimental animals	Background	Age	Gender	Sample size
Figure 1E-F	TcHSA21rats	Crlj:WI	6-7 weeks old	males	n=2
Figure 2A-C	Eu and TcHSA21rat	Crlj:WI	P1	males	n=3 per group
Figure 3A	TcHSA21rats	Crlj:WI	>P30	Both females and males	n=361
Figure 3B-E	TcHSA21rats	Crlj:WI	12-15 weeks old	males	n=3 per group
Figure 4	Eu and TcHSA21rat	Crlj:WI	~3-month-old	males	n=15 per group
Figure 5	Eu and TcHSA21rat	Crlj:WI	~4-month-old	males	n=9 per group
Figure 6A-C	Eu and TcHSA21rat	Crlj:WI	~4-month-old	males	Eu (n=10) and TcHSA21rat (n=7)
Figure 6D	Eu and TcHSA21rat	Crlj:WI	E20.5-E22.5	Both females and males	Eu (n=15) and TcHSA21rat (n=18)
Figure 6E	Eu and TcHSA21rat	Crlj:WI	>P35	Both females and males	total animal=1973
Figure 6F	Eu and TcHSA21rat	Crlj:WI	9-14 weeks old	males	n=15 per group
